# Drug prediction for reversing AD/PD transcriptional profiles using an aging of systems-centric approach

**DOI:** 10.1101/2022.11.01.514657

**Authors:** Gabriela Bunu, Dmitri Toren, Eugen Ursu, Simona Ghenea, Vadim E. Fraifeld, Robi Tacutu

**Affiliations:** Systems Biology of Aging Group, Institute of Biochemistry of the Romanian Academy, Bucharest, Romania; The Shraga Segal Department of Microbiology, Immunology and Genetics, Center for Multidisciplinary Research on Aging, Ben-Gurion University of the Negev, Beer-Sheva, Israel; CellFabrik SRL, Bucharest, Romania

**Keywords:** aging, Alzheimer’s disease, Parkinson’s disease, bioinformatics

## Abstract

Age-related pathologies are so widely presented in old age that in most cases they are hardly distinguishable at the molecular level from the so-called ‘‘normal’’ aging. Both aging and age-related diseases are characterized by a wide range of transcriptional and epigenetic changes that underlie the physiological or pathological phenotype, with plenty of overlap in their signatures, but also with differences. In most pathological conditions it is rather the dysregulation of a complex network of genes than a problem with a single gene dysregulation that causes its emergence or progression, and aging differently gives a “predisposition” towards an age-related pathology or another, or in a favorable situation towards none. The important question is how similar are the transcriptional changes during “healthy” aging with those that occur in age-related diseases. In this study, we explore gene expression data to answer this question and aim to predict which drugs and compounds could have a reversing effect on their common drift.
