## Supplemental Table 1 for "Drug prediction for reversing AD/PD transcriptional profiles using an aging of systems-centric approach"

### Sheet: Sheet1
GSE	Pathology/Aging	Number of samples	Title	Description
GSE25941	Aging	36	Effects of age on the skeletal muscle transcriptome	Summary: Global microarray (HG U133 Plus 2.0) was used to investigate the basal level skeletal muscle transcriptome profile of young and old adults. One vastus lateralis muscle biopsy was obtained in the basal state from 36 different subjects. Overall design: A total of 36 subjects were included in this investigation. The young (n=15, 25±1y) participants included 7 males and 8 females. The old (n…
GSE32719	Aging	27	Expression data from human bone marrow hematopoietic stem cells	Summary: In the human hematopoietic system, aging is associated with decreased bone marrow cellularity, decreased adaptive immune system function, and increased incidence of anemia and other hematological disorders and malignancies. Recent studies in mice suggest that changes within the hematopoietic stem cell (HSC) population during aging contribute significantly to the manifestation of these ag…
GSE53890	Aging	41	REST and Stress Resistance in Aging and Alzheimer’s Disease	Summary: Comparison of the gene expression profiles of adult human brain samples from frontal cortical regions, including samples from young, middle aged, normal aged. Overall design: Comparison of 12 young (<40yr), 9 middle aged (40-70yr), 16 normal aged (70-94yr), and 4 extremely aged (95-106yr)
GSE85358	Aging	48	Metabolic alterations in aged human skin in vivo	Summary: Aging human skin undergoes significant morphological and functional changes such as wrinkle formation, reduced wound healing capacity, and altered epidermal barrier function. Besides known age-related alterations like DNA-methylation changes, metabolic adaptations have been more recently linked to impaired skin function in old humans. Understanding of these metabolic adaptations in aged …
GSE11882	Aging	173	Gene expression changes in the course of normal brain aging are sexually dimorphic	Summary: Gene expression profiles were assessed in the hippocampus (HC), entorhinal cortex (EC), superior frontal gyrus (SG), and postcentral gyrus (PCG) across the lifespan of 63 cognitively intact individuals from 20-99 years old. New perspectives on the global gene changes that are associated with brain aging emerged, revealing two overarching concepts. First, different regions of the forebrai…
GSE13564	Aging	44	Gene expression in the human prefrontal cortex during postnatal development	Summary: Fresh frozen post mortem prefrontal cortex tissue (Brodman area 46) was obtained from 44 individuals varying in age from 0 to 49 years. RNA was extracted from these samples and hybridized to HG133plus2.0 GeneChips. The data was used to examine patterns of gene expression over the course of human postnatal developmental and ageing.; ; PMI - postmortem interval, DLPFC - dorsolateral prefro…
GSE17757	Aging	51	Gene expression data from primate postnatal brain in prefrontal cortex: time course	Summary: Gene expression changes determine functional differentiation during development and are associated with functional decline during aging. While developmental changes are tightly regulated, regulation of aging changes is not well established. To assess the regulatory basis of age-related changes and investigate the mechanism of regulatory transition between development and aging, we measur…
GSE32725	Aging	4	The impact of aging on memory T cell phenotype and function in the human bone marrow	Summary: Recently, the bone marrow (BM) has been shown to play a key role in regulating the survival and function of memory T cells. However, the impact of aging on these processes has not yet been studied. We demonstrate that the number of CD4+ and CD8+ T cells in the BM is maintained during aging. However, the composition of the T cell pool in the aged BM is altered with a decline of naïve and …
GSE38718	Aging	22	Sex and aging effect on skeletal muscle transcriptome in humans	Summary: The aim of this investigation was to develop a global view of muscle transcriptional differences between older men and women and with aging for each sex. Overall design: Muscle biopsies were obtained from the biceps brachii of young (age 19~28yrs) and older (age 65~76 yrs) men (7 young, 4 older) and women (7 young, 4 older). Total RNA was extracted and gene expression profiling was perfo…
GSE40645	Aging	29	Vastus lateralis muscle aging	Summary: Development of a method to identify age-regulated expression trends in skeletql muscles and study the underlying molecular processes of the age_associated progressive changes in skeletal muscles. See abstract from associated manuscript below : Aging is characterized by progressive tissue degeneration and it is associated with genome-wide changes of mRNA expression profiles. Therefore, it…
GSE49058	Aging	20	Aging-induced differential methylation in human PBMCs occurs with but often without change in expression of the associated gene (Expression)	Summary: Aging is a progressive process that results in the accumulation of intra- and extracellular alterations that in turn contribute to a reduction in health. Age-related changes in DNA methylation have been reported before and may be responsible for aging-induced changes in gene expression, although a causal relationship has yet to be shown. Using genome-wide assays, we analyzed age-induced …
GSE49839	Aging	22	A Parallel Study of mRNA and MicroRNA Profiling of Peripheral Blood in Young Adult Women (mRNA Profiling)	Summary: The goal of this study is to identify aging-related biomarkers to improve our understanding of complex physiological changes, thereby providing a means to investigate the mechanism by which aging influences various diseases. Overall design: Global gene expression patterns from peripheral blood of two groups of healthy young adult women, among which 13 were aged 22-25 and 9 were aged 36-3…
GSE62331	Aging	31	Age-associated Changes in Basal NF-<U+03BA>B Function in Human CD4+ T Lymphocytes via Dysregulation of PI3 Kinase (dataset 1)	Summary: Immune impairment and high circulating level of pro-inflammatory cytokines are landmarks of human aging. However, the molecular basis of immune dysregulation and the source of inflammatory markers remain unclear. Here we demonstrate that in the absence of overt cell stimulation, gene expression mediated by the transcription factor NF-<U+03BA>B is higher in purified and rested human CD4+ …
GSE62332	Aging	23	Age-associated Changes in Basal NF-<U+03BA>B Function in Human CD4+ T Lymphocytes via Dysregulation of PI3 Kinase (dataset 2)	Summary: Immune impairment and high circulating level of pro-inflammatory cytokines are landmarks of human aging. However, the molecular basis of immune dysregulation and the source of inflammatory markers remain unclear. Here we demonstrate that in the absence of overt cell stimulation, gene expression mediated by the transcription factor NF-<U+03BA>B is higher in purified and rested human CD4+ …
GSE62373	Aging	45	Age-associated Changes in Basal NF-<U+03BA>B Function in Human CD4+ T Lymphocytes via Dysregulation of PI3 Kinase (dataset 3)	Summary: Immune impairment and high circulating level of pro-inflammatory cytokines are landmarks of human aging. However, the molecular basis of immune dysregulation and the source of inflammatory markers remain unclear. Here we demonstrate that in the absence of overt cell stimulation, gene expression mediated by the transcription factor NF-<U+03BA>B is higher in purified and rested human CD4+ …
GSE32614	Aging	12	Effects of Aging and Anatomic Location on Gene Expression in Human Retina	Summary: Objective: To determine the effects of age and topographic location on gene expression in human neural retina.; Methods: Macular and peripheral neural retina RNA were isolated from human donor eyes for DNA microarray and quantitative RTPCR analyses.; Results: Total RNA from human donor retina preserved integrity. Hierarchic clustering analysis demonstrates the gene expression profiles of…
GSE52699	Aging	20	Transcriptome analysis of aging muscle progenitors (human myoblasts)	Summary: Although sarcopenia is evident from the fifth decade, mechanisms leading to this phenomenon start earlier, emphasizing the importance of defining biomarkers related to the onset of muscle weakness. To this aim, a transcriptome analysis will be performed on muscle cell cultures (myoblasts) obtained from adult donors of different ages. Any biomarkers identified by this analysis will be con…
GSE59880	Aging	30	Stockholm dataset for ageing prototype diagnostic	Summary: Muscle biopsy samples from healthy male subjects at the baseline belonging to either <29y or >59y age range. These samples were used to design a prototype of multi-tissue molecular diagnostic of healthy physiological age. Overall design: Resting skeletal muscle sample after an overnight fast.; related to GSE18583
GSE39540	Aging	61	A mesenchymal stromal cell gene signature for donor age	Summary: Human aging is associated with loss of function and regenerative capacity. Human bone marrow derived mesenchymal stromal cells (hMSCs) are involved in tissue regeneration, evidenced by their capacity to differentiate into several lineages and therefore are considered the gold standard for cell-based regeneration therapy. Tissue maintenance and regeneration is dependent on stem cells and …
GSE69832	Aging	43	Age gene expression in Healthy leukocytes	Summary: Both cellular senescence and organismic aging are known to be dynamic processes that start early in life and progress constantly during the whole life of the individual. In this work, with the objective of identifying signatures of age-related progressive change at the transcriptomic level, we have performed a whole-genome gene expression analysis of peripheral blood leukocytes in a grou…
GSE87105	Aging	16	Conserved and species specific molecular denominators in mammalian aging [human]	Summary: Aging is a complex phenomenon involving functional decline in multiple physiological systems. We focused on skeletal muscle to identify pathways that modulate function and healthspan by global expression profiles and specific mechanisms fundamental to aging processes. Our experimental design integrated comparative analysis of mice, rats, rhesus monkeys and humans and targeted three key t…
GSE107037	Aging	33	Epigenetic and transcriptomic signature of aging in human liver [expression]	Summary: Gene expression profiling of liver biopsies collected from 33 healthy liver donors ranging from 13 to 90 years old. The Affymetrix HG-U133 Plus 2.0 GeneChip platform was used to evaluate gene-expression. Overall design: Total RNA (including miRNAs) was extracted using the mirVana miRNA Isolation Kit (Ambion); cDNA synthesis, biotin-labelled target synthesis, hybridization, staining and s…
GSE35955	Aging	9	Effects of aging on Human Mesenchymal Stem Cells	Summary: In the present study we analyzed the effect of advanced donor age on the transcriptome of human mesenchymal stem cells (hMSC; alternatively named mesenchymal stromal cells) from bone marrow. Human MSC of elderly and middle-aged patients without symptoms of osteoporosis were isolated from femoral heads after total hip arthroplasty. Overall design: Cells were isolated from human bone marro…
GSE35959	Aging	19	Effects of aging, primary osteoporosis, and cellular senescence on Human Mesenchymal Stem Cells	Summary: This SuperSeries is composed of the SubSeries listed below. Overall design: Refer to individual Series
GSE15932	Diabetes mellitus II	32	Blood biomarkers of pancreatic cancer associated diabetes identified by peripheral blood-based gene expression profiles	Summary: The prognosis of pancreatic cancer is still very poor, how to detect pancreatic cancer from high-risk group in an early stage is essential for improving its long-time survival. Therefore, the purpose of this study was to explore specific biomarkers that can differentiate pancreatic cancer-associated diabetes from type-2 diabetes for the early detection of pancreatic cancer. In the curren…
GSE21340	Diabetes mellitus II	20	Human skeletal muscle - type 2 diabetes and family history positive individuals - Mexican American	Summary: Type 2 diabetes mellitus (DM) is characterized by insulin resistance and pancreatic beta-cell dysfunction. In high-risk subjects, the earliest detectable abnormality is insulin resistance in skeletal muscle. Impaired insulin-mediated signaling, gene expression, and glycogen synthesis, and accumulation of intramyocellular triglycerides have all been linked with insulin resistance, but no …
GSE28146	Alzheimer's disease	30	Microarray analyses of laser-captured hippocampus reveal distinct gray and white matter signatures associated with incipient Alzheimer’s disease	Summary: Alzheimer's disease (AD) is a devastating neurodegenerative disorder that threatens to reach epidemic proportions as our population ages. Although much research has examined molecular pathways associated with AD, relatively few studies have focused on critical early stages. Our prior microarray study correlated gene expression in human hippocampus with AD markers. Results suggested a new…
GSE36980	Alzheimer's disease	79	Expression data from post mortem Alzheimer's disease brains	Summary: To identify molecular pathological alterations in AD brains, we performed interspecies comparative microarray analyses using RNAs prepared from postmortem human brain tissues donated for the Hisayama study and hippocampal RNAs from the triple-transgenic mouse model of AD (3xTg-AD); Three-way ANOVA of microarray data from frontal cortex, temporal cortex and hippocampus with presence/absen…
GSE37263	Alzheimer's disease	16	Genome-wide profiling of altered gene expression in the neocortex of Alzheimer's disease (gene level)	Summary: We investigated genome-wide gene alterations in the temporal cortex of a well-characterized cohort of Alzheimer’s disease (AD) patients using Affymetrix exon arrays. Overall design: The AD patients and controls are subjects originally recruited into OPTIMA (Oxford Project to Investigate Memory and Ageing). Subjects underwent annual clinical and neuropsychological assessments, including t…
GSE37264	Alzheimer's disease	16	Genome-wide profiling of altered gene expression in the neocortex of Alzheimer's disease (exon level)	Summary: We investigated genome-wide gene alterations in the temporal cortex of a well-characterized cohort of Alzheimer’s disease (AD) patients using Affymetrix exon arrays. Overall design: The AD patients and controls are subjects originally recruited into OPTIMA (Oxford Project to Investigate Memory and Ageing). Subjects underwent annual clinical and neuropsychological assessments, including t…
GSE39420	Alzheimer's disease	21	Gene expression profile of sporadic and PSEN1 early-onset Alzheimer’s Disease	Summary: Alzheimer’s disease (AD) is the most common neurodegenerative dementia. Around 10% of cases present an age of onset before 65 years-old, which in turn can be divided in monogenic or familial AD (FAD) and sporadic early-onset AD (EOAD). Mutations in PSEN1, PSEN2 and APP genes have been linked with FAD. The aim of our study was to describe the brain whole-genome RNA expression profile of t…
GSE106241	Alzheimer's disease	60	Agilent 8x60K Custom Exon array of human temporal cortical tissue samples with varying degree of Alzheimer's Disease (AD)-related neurofibrillary pathology	Summary: In this study, we coupled microarray-based transcriptomics and MS-based phosphoproteomics assay to determine mRNA, protein, and phosphopeptide expression levels from 71 autopsied temporal cortical samples, with varying degree of Alzheimer's Disease (AD)-related neurofibrillary pathology. With computational analysis, we identified disease-related transcript, protein and phosphopeptide exp…
GSE19587	Parkinson's disease	22	Imaging-guided microarray: Identifies molecular markers in the pathogenesis of Parkinson’s disease	Summary: The full complement of molecular pathways contributing to Parkinson’s disease (PD) pathogenesis remains unknown. Here, to address this issue, we began by using a high-resolution variant of functional magnetic resonance imaging (fMRI) to pinpoint brainstem regions differentially affected by, and resistant to, the disease. Then, relying on the imaging information as a guide, we profiled ge…
GSE6613	Parkinson's disease	105	Parkinson's disease vs. controls, whole blood	Summary: Parkinson’s disease (PD) progresses relentlessly and affects five million people worldwide. Laboratory tests for PD are critically needed for developing treatments designed to slow or prevent progression of the disease. We performed a transcriptome-wide scan in 105 individuals to interrogate the molecular processes perturbed in cellular blood of patients with early-stage PD. The molecula…
GSE7621	Parkinson's disease	25	Expression data of substantia nigra from postmortem human brain of Parkinson's disease patients (PD)	Summary: We used microarrays to detail the global program of gene expression underlying Parkinson's disease; Keywords: normal versus diseased Overall design: Substantia nigra tissue from postmortem brain of normal and Parkinson disease patients were used for RNA extraction and hybridization on Affymetrix microarrays: 9 replicates for the controls and 16 replicates for the Parkinson's disease pati…
GSE20168	Parkinson's disease	29	Transcriptional analysis of prefrontal area 9 in Parkinson's disease	Summary: Post mortem tissue was dissected from two groups of age and gender matched groups of Parkinson and Control subjects Overall design: Published work contains more information on Parkinson and Control groups
GSE20291	Parkinson's disease	35	Transcriptional analysis of putamen in Parkinson's disease	Summary: Post mortem tissue was dissected from two groups of age and gender matched groups of Parkinson and Control subjects Overall design: Published work contains more information on Parkinson and Control groups.; ; Samples GSM606619-GSM606623 are not included in the dataset described in PMID 15965975.
GSE20292	Parkinson's disease	29	Transcriptional analysis of whole substantia nigra in Parkinson's disease	Summary: Post mortem tissue was dissected from two groups of age and gender matched groups of Parkinson and Control subjects Overall design: Published work contains more information on Parkinson and Control groups.; ; Samples GSM606624-GSM606626 are not included in the dataset described in PMID 15965975.
GSE23290	Parkinson's disease	14	Microarray expression analysis in idiopathic and LRRK2-associated Parkinson's disease	Summary: LRRK2 mutations are the most common genetic cause of Parkinson’s disease (PD). We performed a whole-genome RNA profiling of putamen tissue from idiopathic PD (IPD), LRRK2-associated PD (G2019S mutation), neurologically healthy controls and one asymptomatic LRRK2 mutation carrier, by using the Genechip Human Exon 1.0-ST Array. The differentially expressed genes found in IPD revealed an al…
GSE24378	Parkinson's disease	17	Systematic meta-analysis and replication of genome-wide expression studies identifies molecular pathways of Parkinson’s disease	Summary: Analysis of human dopamine (DA) from postmortem brains of 8 patients with Parkinson’s disease (PD). Results provide insight into the molecular processes perturbed in the PD substantia nigra. Overall design: Human dopamine (DA) neurons from 8 PD and 9 control subjects were obtained. Double-stranded complementary DNA was made with a biotinylated T7(dT)-24 primer. Biotinylated complementary…
GSE54282	Parkinson's disease	33	System-based analyses of brain regions functionally impacted in Parkinson's disease reveals underlying causal mechanisms	Summary: Detailed analysis of disease-affected tissue provides insight into molecular mechanisms contributing to pathogenesis. Substantia nigra, striatum and cortex are functionally connected with increasing degrees; of alpha-synuclein pathology in Parkinson's disease. Functional and causal pathway analysis of gene expression and proteomic alterations in these three regions revealed pathways that…
GSE49036	Parkinson's disease	28	Evidence for immune response, axonal dysfunction and reduced endocytosis preceding Lewy body pathology in the substantia nigra in Parkinson’s disease	Summary: Subjects with incidental Lewy body disease (iLBD) may represent the premotor stage of Parkinson’s disease (PD). To identify molecular mechanisms underlying neuronal dysfunction and alpha--synuclein pathology in the premotor phase of PD, we investigated the transcriptome of post-mortem substantia nigra (SN) of iLBD, PD donors and age-matched controls with Braak alpha--synuclein stage rang…
GSE7429	Osteoporosis	20	Gene Expression of Circulating B Lymphocytes for Osteoporosis	Summary: B cells produce important cytokines regulate bone metabolism. We comparison gene expression patterns of circulating B cells in blood from 20 postmenopausal females with low or high bone mineral density (BMD): 10 low BMD vs. 10 high BMD.; In total 29 differentially expressed genes were identified including some novel genes to be relevant to bone metabolism. These results provide insight i…
GSE13850	Osteoporosis	40	Gene Expression of Circulating B Lymphocytes for Smoking-related Osteoporosis in Postmenopausal Females	Summary: B cells produce important cytokines regulate bone metabolism. We comparison gene expression patterns of circulating B cells in blood from 20 postmenopausal female smokers with low or high bone mineral density (BMD): 10 low BMD vs. 10 high BMD.; In total 17 differentially expressed genes were identified with smoking-related osteoporosis.; ; Keywords: disease state analysis Overall design:…
GSE35956	Osteoporosis	10	Effects of Primary Osteoporosis and Advanced Age on Human Mesenchymal Stem Cells	Summary: In the present study we analyzed the effect of primary osteoporosis and advanced donor age on the transcriptome of human mesenchymal stem cells (hMSC; alternatively named mesenchymal stromal cells) from bone marrow. Human MSC of elderly patients suffering from osteoporosis were isolated from femoral heads after low-energy fracture of the femoral neck. Control cells were obtained from bon…
GSE35958	Osteoporosis	9	Effects of Primary Osteoporosis on Human Mesenchymal Stem Cells	Summary: In the present study we analyzed the effect of primary osteoporosis on the transcriptome of human mesenchymal stem cells (hMSC; alternatively named mesenchymal stromal cells) from human bone marrow. Human MSC of elderly patients suffering from osteoporosis were isolated from femoral heads after low-energy fracture of the femoral neck. Bone marrow of age-matched, non-osteoporotic donors w…
GSE62402	Osteoporosis	10	Integrative Analysis of Transcriptomic and Epigenomic Data to Reveal Regulation Patterns for Osteoporosis Risk [Transcriptome]	Summary: In this study, we analyzed transcriptome gene expression microarray, epigenomic miRNA microarray and methylome sequencing data simultaneously in PBMs from 5 high hip BMD subjects and 5 low hip BMD subjects. Through integrating the transcriptomic and epigenomic data, firstly we identified BMD-related genetic factors, including 9 protein coding genes and 2 miRNAs, of which 3 genes (FAM50A,…
GSE56815	Osteoporosis	80	Gene expression study of blood monocytes in pre- and postmenopausal females with low or high bone mineral density (HG-U133A)	Summary: Comparison of circulating monocytes from pre- and postmanopausal females with low or high bone mineral density (BMD). Circulating monocytes are progenitors of osteoclasts, and produce factors important to bone metabolism. Results provide insight into the role of monocytes in osteoporosis.; We identify osteoporosis genes by microarray analyses of monocytes in high vs. low hip BMD (bone mi…
GSE100609	Osteoporosis	8	Microarray profile of osteoporosis related genes of Indian post menopausal females	Summary: Osteoporosis is a multifactorial disease with genetic and strong epigenetic component. In spite of enormous candidate gene association studies, the etiology and molecular mechanism of disease is not fully known. This study is undertaken to identify new markers of osteoporosis which could be vital in diagnosis and prognosis of disease, genome-wide microarray expression approach was employ…
GSE7158	Osteoporosis	26	Genome Wide Gene Expression Study of Circulating Monocytes in human with extremely high vs. low bone mass	Summary: Peak bone mass (PBM) is an important determinant of osteoporosis. Circulating monocytes may serve as early progenitors of osteoclasts and produce important molecules for bone metabolism. To search for genes functionally important for osteoclastogenesis, we performed a whole genome gene differential expression study of circulating monocytes in human subjects with extremely low vs. high pe…
GSE9874	Atherosclerosis	60	Expression profiles of human macrophages	Summary: The project was designed to identify genes with an altered expression in macrophages from subjects with atherosclerosis compared to macrophages from control subjects.; Keywords: Case-control Overall design: We used monocyte-derived macrophages from peripheral blood cultured in the absence or presence of oxidized LDL, baseline macrophages or foam cells. The macrophages were obtained from …
GSE12288	Atherosclerosis	222	Gene expression patterns in peripheral blood correlate with the extent of coronary artery disease	Summary: Gene expression profile in circulating leukocytes identifies patients with coronary artery disease; ; Peter Sinnaeve, Mark Donahue, Peter Grass, Jacky Vonderscher, David Seo, Pascal Goldschmidt, Christopher Granger; ; Department of Medicine, Duke University, Durham, NC, USA, Novartis Institute for Biomedical Research, Cambridge, Boston, MA, USA; ; Introduction; ; Systemic and local infla…
GSE34822	Atherosclerosis	32	Transcriptome Analysis in Patients with Progressive Coronary Artery Disease	Summary: The identification of classic risk factors for coronary artery disease unveiled pathophysiologic mechanisms of atherosclerosis. Among them, inflammation as a systemic process measurable in peripheral blood plays a central role in plaque progression. However, other mechanisms of plaque progression remain to be fully understood. Therefore, this study sought to further investigate systemic …
GSE27034	Atherosclerosis	37	Gene expression profiling of peripheral blood mononuclear cells in the setting of peripheral arterial disease	Summary: Peripheral arterial disease (PAD) is a relatively common manifestation of systemic atherosclerosis that leads to progressive narrowing of the lumen of leg arteries. Circulating monocytes are in contact with the arterial wall and can serve as reporters of vascular pathology in the setting of PAD. We performed gene expression analysis of peripheral blood mononuclear cells (PBMC) in patient…
