## Supplemental Table 2 for "Drug prediction for reversing AD/PD transcriptional profiles using an aging of systems-centric approach"

### Sheet: Sheet1
GSE	Condition 1	GSMs in condition 1	Condition 2	GSMs in condition 2
GSE28146	Control	GSM697308,GSM697309,GSM697310,GSM697311,GSM697312,GSM697313,GSM697314,GSM697315	AD	GSM697316,GSM697317,GSM697318,GSM697319,GSM697320,GSM697321,GSM697322,GSM697323,GSM697324,GSM697325,GSM697326,GSM697327,GSM697328,GSM697329,GSM697330,GSM697331,GSM697332,GSM697333,GSM697334,GSM697335,GSM697336,GSM697337
GSE36980	non_AD_FC	GSM907807,GSM907808,GSM907809,GSM907810,GSM907811,GSM907812,GSM907813,GSM907814,GSM907815,GSM907816,GSM907817,GSM907818,GSM907819,GSM907820,GSM907821,GSM907822,GSM907823,GSM907824	AD_FC	GSM907792,GSM907793,GSM907794,GSM907795,GSM907796,GSM907797,GSM907798,GSM907799,GSM907800,GSM907801,GSM907802,GSM907803,GSM907804,GSM907805,GSM907806
GSE36980	non_AD_TC	GSM907835,GSM907836,GSM907837,GSM907838,GSM907839,GSM907840,GSM907841,GSM907842,GSM907843,GSM907844,GSM907845,GSM907846,GSM907847,GSM907848,GSM907849,GSM907850,GSM907851,GSM907852,GSM907853	AD_TC	GSM907825,GSM907826,GSM907827,GSM907828,GSM907829,GSM907830,GSM907831,GSM907832,GSM907833,GSM907834
GSE36980	non_AD_HI	GSM907861,GSM907862,GSM907863,GSM907864,GSM907865,GSM907866,GSM907867,GSM907868,GSM907869,GSM907870	AD_HI	GSM907854,GSM907855,GSM907856,GSM907857,GSM907858,GSM907859,GSM907860
GSE37263	Control	GSM915094,GSM915095,GSM915100,GSM915101,GSM915102,GSM915104,GSM915107,GSM915109	AD	GSM915096,GSM915097,GSM915098,GSM915099,GSM915103,GSM915105,GSM915106,GSM915108
GSE37264	Control	GSM915110,GSM915111,GSM915116,GSM915117,GSM915118,GSM915120,GSM915123,GSM915125	AD	GSM915112,GSM915113,GSM915114,GSM915115,GSM915119,GSM915121,GSM915122,GSM915124
GSE39420	Brain_control	GSM967918,GSM967919,GSM967920,GSM967921,GSM967922,GSM967923,GSM967924	Brain_Alzheimer's_disease_PSEN1_mutation_carrier_patient	GSM967932,GSM967933,GSM967934,GSM967935,GSM967936,GSM967937,GSM967938
GSE106241	Control	GSM2832618,GSM2832647,GSM2832648,GSM2832651,GSM2832653,GSM2832657	AD	GSM2832613,GSM2832614,GSM2832615,GSM2832616,GSM2832617,GSM2832619,GSM2832620,GSM2832621,GSM2832622,GSM2832623,GSM2832624,GSM2832625,GSM2832626,GSM2832627,GSM2832628,GSM2832629,GSM2832630,GSM2832631,GSM2832632,GSM2832633,GSM2832634,GSM2832635,GSM2832636,GSM2832637,GSM2832638,GSM2832639,GSM2832640,GSM2832641,GSM2832642,GSM2832643,GSM2832644,GSM2832645,GSM2832646,GSM2832649,GSM2832650,GSM2832652,GSM…
GSE9874	macrophages_control	GSM249367,GSM249371,GSM249375,GSM249377,GSM249381,GSM249385,GSM249389,GSM249395,GSM249399,GSM249403,GSM249407,GSM249409,GSM249415,GSM249417,GSM249423	macrophages_atherosclerosis	GSM249365,GSM249369,GSM249373,GSM249379,GSM249383,GSM249387,GSM249391,GSM249393,GSM249397,GSM249401,GSM249405,GSM249411,GSM249413,GSM249419,GSM249421
GSE9874	Foam_cells_control	GSM249368,GSM249372,GSM249376,GSM249378,GSM249382,GSM249386,GSM249390,GSM249396,GSM249400,GSM249404,GSM249408,GSM249410,GSM249416,GSM249418,GSM249424	Foam_cells_atherosclerosis	GSM249366,GSM249370,GSM249374,GSM249380,GSM249384,GSM249388,GSM249392,GSM249394,GSM249398,GSM249402,GSM249406,GSM249412,GSM249414,GSM249420,GSM249422
GSE12288	control	GSM308566,GSM308567,GSM308568,GSM308569,GSM308570,GSM308571,GSM308572,GSM308573,GSM308574,GSM308575,GSM308576,GSM308577,GSM308578,GSM308579,GSM308580,GSM308581,GSM308582,GSM308583,GSM308584,GSM308585,GSM308586,GSM308587,GSM308588,GSM308589,GSM308590,GSM308591,GSM308592,GSM308593,GSM308594,GSM308595,GSM308596,GSM308597,GSM308598,GSM308599,GSM308602,GSM308612,GSM308619,GSM308621,GSM308624,GSM308628…	case	GSM308600,GSM308601,GSM308603,GSM308604,GSM308605,GSM308606,GSM308607,GSM308608,GSM308609,GSM308610,GSM308611,GSM308613,GSM308614,GSM308615,GSM308616,GSM308617,GSM308618,GSM308620,GSM308622,GSM308623,GSM308625,GSM308626,GSM308627,GSM308629,GSM308630,GSM308631,GSM308632,GSM308634,GSM308637,GSM308639,GSM308640,GSM308641,GSM308642,GSM308644,GSM308645,GSM308646,GSM308647,GSM308650,GSM308652,GSM308653…
GSE34822	stable	GSM855911,GSM855914,GSM855915,GSM855917,GSM855919,GSM855920,GSM855921,GSM855922,GSM855923,GSM855926,GSM855930,GSM855931,GSM855934,GSM855938,GSM855939,GSM855940	progression	GSM855910,GSM855912,GSM855913,GSM855916,GSM855918,GSM855924,GSM855925,GSM855927,GSM855928,GSM855929,GSM855932,GSM855933,GSM855935,GSM855936,GSM855937,GSM855941
GSE27034	PBMC_RNA_Control	GSM902341,GSM902342,GSM902343,GSM902344,GSM902345,GSM902346,GSM902347,GSM902348,GSM902349,GSM902350,GSM902351,GSM902352,GSM902353,GSM902354,GSM902355,GSM902356,GSM902357,GSM902358	PBMC_RNA_PAD___Peripheral_arterial_disease	GSM902322,GSM902323,GSM902324,GSM902325,GSM902326,GSM902327,GSM902328,GSM902329,GSM902330,GSM902331,GSM902332,GSM902333,GSM902334,GSM902335,GSM902336,GSM902337,GSM902338,GSM902339,GSM902340
GSE15932	healthy_control	GSM399717,GSM399718,GSM399719,GSM399761,GSM399762,GSM399763,GSM399765,GSM399766	diabetes_mellitus	GSM399694,GSM399697,GSM399699,GSM399704,GSM399705,GSM399706,GSM399707,GSM399708
GSE21340	control	GSM533284,GSM533285,GSM533287,GSM533288,GSM533290,GSM533293,GSM533294,GSM533295,GSM533296,GSM533297,GSM533298,GSM533299,GSM533300,GSM533301,GSM533302	DM	GSM533283,GSM533286,GSM533289,GSM533291,GSM533292
GSE7429	high_BMD_B_cells	GSM179758,GSM179759,GSM179760,GSM179761,GSM179762,GSM179763,GSM179764,GSM179765,GSM179766,GSM179767	low_BMD_B_cells	GSM179768,GSM179769,GSM179770,GSM179771,GSM179772,GSM179773,GSM179774,GSM179775,GSM179776,GSM179777
GSE13850	high_BMD_B_cells_Postmenopausal_Smoking	GSM348199,GSM348200,GSM348201,GSM348202,GSM348203,GSM348204,GSM348205,GSM348206,GSM348207,GSM348208	low_BMD_B_cells_Postmenopausal_Smoking	GSM348209,GSM348210,GSM348211,GSM348212,GSM348213,GSM348214,GSM348215,GSM348216,GSM348217,GSM348218
GSE35956	hMSC_control	GSM878095,GSM878096,GSM878097,GSM878098,GSM878099	hMSC_osteoporosis	GSM878104,GSM878105,GSM878106,GSM878107,GSM878108
GSE35958	hMSC_control_old_no_osteoporosis	GSM878100,GSM878101,GSM878102,GSM878103	hMSC_osteoporosis	GSM878104,GSM878105,GSM878106,GSM878107,GSM878108
GSE62402	Human_Female_high_BMD	GSM1526572,GSM1526573,GSM1526574,GSM1526575,GSM1526576	Human_Female_low_BMD	GSM1526577,GSM1526578,GSM1526579,GSM1526580,GSM1526581
GSE56815	Premonopausal_high_BMD	GSM1369763,GSM1369764,GSM1369766,GSM1369768,GSM1369770,GSM1369772,GSM1369773,GSM1369774,GSM1369775,GSM1369776,GSM1369785,GSM1369786,GSM1369787,GSM1369788,GSM1369789,GSM1369790,GSM1369791,GSM1369793,GSM13697941,GSM13697951	Premonopausal_low_BMD	GSM1369796,GSM1369801,GSM1369804,GSM1369806,GSM1369808,GSM1369809,GSM1369811,GSM1369815,GSM1369817,GSM1369818,GSM1369819,GSM1369820,GSM1369827,GSM1369829,GSM1369830,GSM1369831,GSM1369832,GSM1369833,GSM1369834,GSM1369835
GSE56815	postmonopausal_high_BMD	GSM1369756,GSM1369757,GSM1369758,GSM1369759,GSM1369760,GSM1369761,GSM1369762,GSM1369765,GSM1369767,GSM1369769,GSM1369771,GSM1369777,GSM1369778,GSM1369779,GSM1369780,GSM1369781,GSM1369782,GSM1369783,GSM1369784,GSM1369792	postmonopausal_low_BMD	GSM1369797,GSM1369798,GSM1369799,GSM1369800,GSM1369802,GSM1369803,GSM1369805,GSM1369807,GSM1369810,GSM1369812,GSM1369813,GSM1369814,GSM1369816,GSM1369821,GSM1369822,GSM1369823,GSM1369824,GSM1369825,GSM1369826,GSM1369828
GSE100609	Control_group	GSM2688917,GSM2688918,GSM2688919,GSM2688920	Osteoporosis	GSM2688913,GSM2688914,GSM2688915,GSM2688916
GSE7158	Monocyte_High_PBM	GSM172405,GSM172406,GSM172407,GSM172408,GSM172409,GSM172410,GSM172411,GSM172412,GSM172413,GSM172414,GSM172415,GSM172416,GSM172417,GSM172418	Monocyte_Low_PBM	GSM172419,GSM172420,GSM172421,GSM172422,GSM172423,GSM172424,GSM172425,GSM172426,GSM172427,GSM172428,GSM172429,GSM172430
GSE19587	Brain_Dorsal_Motor_Nucleus_of_the_Vagus_Control_case	GSM488111,GSM488113,GSM488115,GSM488117,GSM488131	Brain_Dorsal_Motor_Nucleus_of_the_Vagus_Parkinson's_disease_case	GSM488119,GSM488121,GSM488123,GSM488125,GSM488127,GSM488129
GSE19587	Brain_Inferior_Olivary_Nucleus_Control_case	GSM488112,GSM488114,GSM488116,GSM488118,GSM488132	Brain_Inferior_Olivary_Nucleus_Parkinson's_disease_case	GSM488120,GSM488122,GSM488124,GSM488126,GSM488128,GSM488130
GSE6613	healthy_control	GSM153405,GSM153406,GSM153419,GSM153423,GSM153425,GSM153427,GSM153428,GSM153429,GSM153433,GSM153444,GSM153448,GSM153451,GSM153452,GSM153477,GSM153479,GSM153484,GSM153488,GSM153496,GSM153497,GSM153500,GSM153503,GSM153508	Parkinson's_disease	GSM153404,GSM153407,GSM153408,GSM153410,GSM153411,GSM153412,GSM153413,GSM153414,GSM153415,GSM153416,GSM153417,GSM153418,GSM153420,GSM153421,GSM153422,GSM153424,GSM153430,GSM153432,GSM153434,GSM153435,GSM153436,GSM153437,GSM153439,GSM153441,GSM153442,GSM153443,GSM153445,GSM153446,GSM153449,GSM153453,GSM153454,GSM153455,GSM153462,GSM153465,GSM153481,GSM153482,GSM153483,GSM153485,GSM153489,GSM153490…
GSE6613	neurological_disease_control	GSM153409,GSM153426,GSM153431,GSM153438,GSM153440,GSM153447,GSM153450,GSM153456,GSM153457,GSM153458,GSM153459,GSM153460,GSM153461,GSM153463,GSM153464,GSM153466,GSM153467,GSM153468,GSM153469,GSM153470,GSM153471,GSM153472,GSM153473,GSM153474,GSM153475,GSM153476,GSM153478,GSM153480,GSM153486,GSM153487,GSM153499,GSM153504,GSM153507	Parkinson's_disease	GSM153404,GSM153407,GSM153408,GSM153410,GSM153411,GSM153412,GSM153413,GSM153414,GSM153415,GSM153416,GSM153417,GSM153418,GSM153420,GSM153421,GSM153422,GSM153424,GSM153430,GSM153432,GSM153434,GSM153435,GSM153436,GSM153437,GSM153439,GSM153441,GSM153442,GSM153443,GSM153445,GSM153446,GSM153449,GSM153453,GSM153454,GSM153455,GSM153462,GSM153465,GSM153481,GSM153482,GSM153483,GSM153485,GSM153489,GSM153490…
GSE7621	Substantia_nigra_normal	GSM184354,GSM184355,GSM184356,GSM184357,GSM184358,GSM184359,GSM184360,GSM184361,GSM184362	Substantia_nigra_PD	GSM184363,GSM184364,GSM184365,GSM184366,GSM184367,GSM184368,GSM184369,GSM184370,GSM184371,GSM184372,GSM184373,GSM184374,GSM184375,GSM184376,GSM184377,GSM184378
GSE20168	Control_male	GSM506037,GSM506050,GSM506051,GSM506052,GSM506054,GSM506057,GSM506060,GSM506064,GSM506065,GSM506067	PD_male	GSM506039,GSM506045,GSM506046,GSM506048,GSM506059,GSM506063,GSM506066,GSM506068
GSE20168	Control_female	GSM506047,GSM506053,GSM506055,GSM506056,GSM506061	PD_female	GSM506040,GSM506041,GSM506042,GSM506043,GSM506044,GSM506062
GSE20291	Control_male	GSM508594,GSM508686,GSM508687,GSM508688,GSM508690,GSM508693,GSM508696,GSM508702,GSM508703,GSM508705,GSM606619,GSM606620,GSM606621,GSM606622,GSM606623	PD_male	GSM508608,GSM508629,GSM508661,GSM508684,GSM508695,GSM508697,GSM508701,GSM508704,GSM508706
GSE20291	Control_female	GSM508683,GSM508689,GSM508691,GSM508692,GSM508699	PD_female	GSM508609,GSM508610,GSM508611,GSM508627,GSM508628,GSM508700
GSE20292	Control_male	GSM508708,GSM508720,GSM508721,GSM508722,GSM508724,GSM508729,GSM508733,GSM508734,GSM508735,GSM521253,GSM606624,GSM606625,GSM606626	PD_male	GSM508710,GSM508715,GSM508716,GSM508718,GSM508728,GSM508732
GSE20292	Control_female	GSM508717,GSM508723,GSM508725,GSM508726,GSM508730	PD_female	GSM508711,GSM508712,GSM508713,GSM508714,GSM508731
GSE23290	putamen_control	GSM571695,GSM571696,GSM571697,GSM571698,GSM571699	putamen_idiopathic_PD_patient	GSM571700,GSM571701,GSM571702,GSM571703,GSM571704
GSE23290	putamen_control	GSM571695,GSM571696,GSM571697,GSM571698,GSM571699	putamen_PD_patient_LRRK2_G2019S_mutation_carrier	GSM571705,GSM571706,GSM571707
GSE24378	Control	GSM601049,GSM601050,GSM601051,GSM601052,GSM601056,GSM601061,GSM601062,GSM601064,GSM601065	PD	GSM601053,GSM601054,GSM601055,GSM601057,GSM601058,GSM601059,GSM601060,GSM601063
GSE54282	Substantia_Nigra_normal	GSM1311815,GSM1311818,GSM1311821	Substantia_Nigra_PD	GSM1311807,GSM1311810,GSM1311813
GSE54282	Striatum_normal	GSM1311816,GSM1311819,GSM1311822,GSM1311828,GSM1311830,GSM1311832	Striatum_PD	GSM1311808,GSM1311812,GSM1311814,GSM1311834,GSM1311836,GSM1311838
GSE54282	Cortex_normal	GSM1311817,GSM1311820,GSM1311829,GSM1311831,GSM1311833	Cortex_PD	GSM1311809,GSM1311811,GSM1311835,GSM1311837,GSM1311839
GSE49036	Control	GSM1192691,GSM1192692,GSM1192693,GSM1192694,GSM1192695,GSM1192696,GSM1192697,GSM1192698	PD	GSM1192704,GSM1192705,GSM1192706,GSM1192707,GSM1192708,GSM1192709,GSM1192710,GSM1192711,GSM1192712,GSM1192713,GSM1192714,GSM1192715,GSM1192716,GSM1192717,GSM1192718
GSE25941	Muscle_Young	GSM637513,GSM637514,GSM637515,GSM637516,GSM637517,GSM637518,GSM637519,GSM637520,GSM637532,GSM637533,GSM637534,GSM637535,GSM637536,GSM637537,GSM637538	Muscle_Old	GSM637521,GSM637522,GSM637523,GSM637524,GSM637525,GSM637526,GSM637527,GSM637528,GSM637529,GSM637530,GSM637531,GSM637539,GSM637540,GSM637541,GSM637542,GSM637543,GSM637544,GSM637545,GSM637546,GSM637547,GSM637548
GSE32719	Bone_marrow_Young	GSM812988,GSM812989,GSM812990,GSM812991,GSM812992,GSM812993,GSM812994,GSM812995,GSM812996,GSM812997,GSM812998,GSM812999,GSM813000,GSM813001	Bone_marrow_Middle_age	GSM813002,GSM813003,GSM813004,GSM813005,GSM813006
GSE32719	Bone_marrow_Young	GSM812988,GSM812989,GSM812990,GSM812991,GSM812992,GSM812993,GSM812994,GSM812995,GSM812996,GSM812997,GSM812998,GSM812999,GSM813000,GSM813001	Bone_marrow_Old	GSM813007,GSM813008,GSM813009,GSM813010,GSM813011,GSM813012,GSM813013,GSM813014
GSE32719	Bone_marrow_Middle_age	GSM813002,GSM813003,GSM813004,GSM813005,GSM813006	Bone_marrow_Old	GSM813007,GSM813008,GSM813009,GSM813010,GSM813011,GSM813012,GSM813013,GSM813014
GSE53890	cortex_Young	GSM1303144,GSM1303145,GSM1303146,GSM1303147,GSM1303148,GSM1303149,GSM1303150,GSM1303151,GSM1303152,GSM1303153	cortex_Middle_age	GSM1303154,GSM1303155,GSM1303156,GSM1303157,GSM1303158,GSM1303159,GSM1303160,GSM1303161,GSM1303162,GSM1303163
GSE53890	cortex_Young	GSM1303144,GSM1303145,GSM1303146,GSM1303147,GSM1303148,GSM1303149,GSM1303150,GSM1303151,GSM1303152,GSM1303153	cortex_Old	GSM1303164,GSM1303165,GSM1303166,GSM1303167,GSM1303168,GSM1303169,GSM1303170,GSM1303171,GSM1303172,GSM1303173,GSM1303174
GSE53890	cortex_Middle_age	GSM1303154,GSM1303155,GSM1303156,GSM1303157,GSM1303158,GSM1303159,GSM1303160,GSM1303161,GSM1303162,GSM1303163	cortex_Old	GSM1303164,GSM1303165,GSM1303166,GSM1303167,GSM1303168,GSM1303169,GSM1303170,GSM1303171,GSM1303172,GSM1303173,GSM1303174
GSE85358	Skin_Young	GSM2265724,GSM2265726,GSM2265728,GSM2265730,GSM2265733,GSM2265735,GSM2265737,GSM2265739,GSM2265740,GSM2265742,GSM2265745,GSM2265748,GSM2265749,GSM2265751,GSM2265753,GSM2265754,GSM2265756,GSM2265758,GSM2265760,GSM2265763,GSM2265765,GSM2265767,GSM2265769,GSM2265770	Skin_Old	GSM2265725,GSM2265738,GSM2265747,GSM2265759
GSE85358	Skin_Young	GSM2265724,GSM2265726,GSM2265728,GSM2265730,GSM2265733,GSM2265735,GSM2265737,GSM2265739,GSM2265740,GSM2265742,GSM2265745,GSM2265748,GSM2265749,GSM2265751,GSM2265753,GSM2265754,GSM2265756,GSM2265758,GSM2265760,GSM2265763,GSM2265765,GSM2265767,GSM2265769,GSM2265770	Skin_Middle_age	GSM2265727,GSM2265729,GSM2265731,GSM2265732,GSM2265734,GSM2265736,GSM2265741,GSM2265743,GSM2265744,GSM2265746,GSM2265750,GSM2265752,GSM2265755,GSM2265757,GSM2265761,GSM2265762,GSM2265764,GSM2265766,GSM2265768,GSM2265771
GSE85358	Skin_Middle_age	GSM2265727,GSM2265729,GSM2265731,GSM2265732,GSM2265734,GSM2265736,GSM2265741,GSM2265743,GSM2265744,GSM2265746,GSM2265750,GSM2265752,GSM2265755,GSM2265757,GSM2265761,GSM2265762,GSM2265764,GSM2265766,GSM2265768,GSM2265771	Skin_Old	GSM2265725,GSM2265738,GSM2265747,GSM2265759
GSE11882	hippocampus_Middle_age	GSM300174,GSM300187,GSM300231,GSM300243,GSM300262,GSM300290,GSM300294,GSM300313,GSM300317,GSM300321	hippocampus_Old	GSM300169,GSM300170,GSM300171,GSM300172,GSM300182,GSM300190,GSM300197,GSM300205,GSM300223,GSM300235,GSM300239,GSM300255,GSM300268,GSM300286,GSM300325,GSM300333,GSM300339
GSE11882	hippocampus_Young	GSM300209,GSM300219,GSM300272,GSM300276,GSM300280,GSM300298,GSM300301,GSM300305,GSM300309	hippocampus_Old	GSM300169,GSM300170,GSM300171,GSM300172,GSM300182,GSM300190,GSM300197,GSM300205,GSM300223,GSM300235,GSM300239,GSM300255,GSM300268,GSM300286,GSM300325,GSM300333,GSM300339
GSE11882	cortex_Middle_age	GSM300173,GSM300186,GSM300228,GSM300230,GSM300242,GSM300258,GSM300261,GSM300289,GSM300293,GSM300312,GSM300316,GSM300320	cortex_Old	GSM300181,GSM300189,GSM300196,GSM300204,GSM300222,GSM300234,GSM300238,GSM300248,GSM300267,GSM300285,GSM300324,GSM300332,GSM300338
GSE11882	cortex_Young	GSM300208,GSM300218,GSM300252,GSM300271,GSM300275,GSM300279,GSM300297,GSM300300,GSM300304,GSM300308	cortex_Middle_age	GSM300173,GSM300186,GSM300228,GSM300230,GSM300242,GSM300258,GSM300261,GSM300289,GSM300293,GSM300312,GSM300316,GSM300320
GSE11882	hippocampus_Young	GSM300209,GSM300219,GSM300272,GSM300276,GSM300280,GSM300298,GSM300301,GSM300305,GSM300309	hippocampus_Middle_age	GSM300174,GSM300187,GSM300231,GSM300243,GSM300262,GSM300290,GSM300294,GSM300313,GSM300317,GSM300321
GSE11882	gyrus_Middle_age	GSM300175,GSM300176,GSM300188,GSM300229,GSM300232,GSM300233,GSM300244,GSM300245,GSM300259,GSM300260,GSM300263,GSM300264,GSM300283,GSM300284,GSM300291,GSM300292,GSM300295,GSM300296,GSM300314,GSM300315,GSM300318,GSM300319,GSM300322,GSM300323	gyrus_Old	GSM300183,GSM300191,GSM300198,GSM300199,GSM300206,GSM300207,GSM300212,GSM300213,GSM300224,GSM300225,GSM300236,GSM300237,GSM300240,GSM300241,GSM300246,GSM300247,GSM300249,GSM300250,GSM300256,GSM300265,GSM300266,GSM300269,GSM300270,GSM300287,GSM300288,GSM300326,GSM300327,GSM300335,GSM300340,GSM300341,GSM318840,GSM350078
GSE11882	gyrus_Young	GSM300210,GSM300211,GSM300220,GSM300221,GSM300253,GSM300254,GSM300273,GSM300274,GSM300277,GSM300278,GSM300281,GSM300282,GSM300299,GSM300302,GSM300303,GSM300306,GSM300307,GSM300310,GSM300311	gyrus_Middle_age	GSM300175,GSM300176,GSM300188,GSM300229,GSM300232,GSM300233,GSM300244,GSM300245,GSM300259,GSM300260,GSM300263,GSM300264,GSM300283,GSM300284,GSM300291,GSM300292,GSM300295,GSM300296,GSM300314,GSM300315,GSM300318,GSM300319,GSM300322,GSM300323
GSE11882	cortex_Young	GSM300208,GSM300218,GSM300252,GSM300271,GSM300275,GSM300279,GSM300297,GSM300300,GSM300304,GSM300308	cortex_Old	GSM300181,GSM300189,GSM300196,GSM300204,GSM300222,GSM300234,GSM300238,GSM300248,GSM300267,GSM300285,GSM300324,GSM300332,GSM300338
GSE11882	gyrus_Young	GSM300210,GSM300211,GSM300220,GSM300221,GSM300253,GSM300254,GSM300273,GSM300274,GSM300277,GSM300278,GSM300281,GSM300282,GSM300299,GSM300302,GSM300303,GSM300306,GSM300307,GSM300310,GSM300311	gyrus_Old	GSM300183,GSM300191,GSM300198,GSM300199,GSM300206,GSM300207,GSM300212,GSM300213,GSM300224,GSM300225,GSM300236,GSM300237,GSM300240,GSM300241,GSM300246,GSM300247,GSM300249,GSM300250,GSM300256,GSM300265,GSM300266,GSM300269,GSM300270,GSM300287,GSM300288,GSM300326,GSM300327,GSM300335,GSM300340,GSM300341,GSM318840,GSM350078
GSE13564	cortex_Young	GSM341534,GSM341535,GSM341536,GSM341537,GSM341538,GSM341539,GSM341540,GSM341541,GSM341542,GSM341543,GSM341544,GSM341545	cortex_Middle_age	GSM341546,GSM341547,GSM341548,GSM341549,GSM341550,GSM341551
GSE17757	gyrus_Young	GSM443477,GSM443481,GSM443488,GSM443493,GSM443494	gyrus_Middle_age	GSM443482,GSM443495,GSM443496
GSE17757	gyrus_Young	GSM443477,GSM443481,GSM443488,GSM443493,GSM443494	gyrus_Old	GSM443483,GSM443484,GSM443485,GSM443497
GSE17757	gyrus_Middle_age	GSM443482,GSM443495,GSM443496	gyrus_Old	GSM443483,GSM443484,GSM443485,GSM443497
GSE32725	Bone_marrow_Young	GSM813068	Bone_marrow_Old	GSM813069,GSM813070
GSE32725	Bone_marrow_Young	GSM813068	Bone_marrow_Middle_age	GSM813071
GSE32725	Bone_marrow_Middle_age	GSM813071	Bone_marrow_Old	GSM813069,GSM813070
GSE38718	Muscle_Young	GSM948623,GSM948624,GSM948625,GSM948626,GSM948627,GSM948628,GSM948629,GSM948630,GSM948631,GSM948632,GSM948633,GSM948634,GSM948635,GSM948636	Muscle_Old	GSM948637,GSM948638,GSM948639,GSM948640,GSM948641,GSM948642,GSM948643,GSM948644
GSE40645	Muscle_Middle_age	GSM998797,GSM998798,GSM998799,GSM998800,GSM998801,GSM998802,GSM998803,GSM998804,GSM998805,GSM998806,GSM998807,GSM998808,GSM998809,GSM998810,GSM998811,GSM998812,GSM998813,GSM998814,GSM998815,GSM998816,GSM998817,GSM998818	Muscle_Old	GSM998819,GSM998820,GSM998821,GSM998822,GSM998823,GSM998824,GSM998825
GSE49058	Blood_Young	GSM1193119,GSM1193125,GSM1193126	Blood_Middle_age	GSM1193117,GSM1193118,GSM1193120,GSM1193121,GSM1193124
GSE49058	Blood_Middle_age	GSM1193117,GSM1193118,GSM1193120,GSM1193121,GSM1193124	Blood_Old	GSM1193122,GSM1193123
GSE49058	Blood_Young	GSM1193119,GSM1193125,GSM1193126	Blood_Old	GSM1193122,GSM1193123
GSE49839	Blood_Young	GSM1208050,GSM1208052,GSM1208053,GSM1208054,GSM1208055,GSM1208057,GSM1208058,GSM1208060,GSM1208061,GSM1208064,GSM1208067,GSM1208068,GSM1208069	Blood_Middle_age	GSM1208051,GSM1208056,GSM1208059,GSM1208062,GSM1208063,GSM1208065,GSM1208066,GSM1208070,GSM1208071
GSE62331	lymphocytes_Middle_age	GSM1525361,GSM1525362,GSM1525366,GSM1525367,GSM1525368,GSM1525369,GSM1525370,GSM1525371,GSM1525372,GSM1525373,GSM1525374,GSM1525376,GSM1525377,GSM1525382,GSM1525384,GSM1525388,GSM1525390	lymphocytes_Old	GSM1525363,GSM1525364,GSM1525365,GSM1525378,GSM1525380,GSM1525381,GSM1525383,GSM1525386,GSM1525387,GSM1525389
GSE62331	lymphocytes_Young	GSM1525375,GSM1525379,GSM1525385,GSM1525391	lymphocytes_Middle_age	GSM1525361,GSM1525362,GSM1525366,GSM1525367,GSM1525368,GSM1525369,GSM1525370,GSM1525371,GSM1525372,GSM1525373,GSM1525374,GSM1525376,GSM1525377,GSM1525382,GSM1525384,GSM1525388,GSM1525390
GSE62331	lymphocytes_Young	GSM1525375,GSM1525379,GSM1525385,GSM1525391	lymphocytes_Old	GSM1525363,GSM1525364,GSM1525365,GSM1525378,GSM1525380,GSM1525381,GSM1525383,GSM1525386,GSM1525387,GSM1525389
GSE62332	lymphocytes_Young	GSM1525392,GSM1525393,GSM1525394,GSM1525395	lymphocytes_Middle_age	GSM1525396
GSE62332	lymphocytes_Young	GSM1525392,GSM1525393,GSM1525394,GSM1525395	lymphocytes_Old	GSM1525397,GSM1525398,GSM1525399,GSM1525400,GSM1525401,GSM1525402,GSM1525403,GSM1525404,GSM1525405,GSM1525406,GSM1525407,GSM1525408,GSM1525409,GSM1525410,GSM1525411,GSM1525412,GSM1525413,GSM1525414
GSE62332	lymphocytes_Middle_age	GSM1525396	lymphocytes_Old	GSM1525397,GSM1525398,GSM1525399,GSM1525400,GSM1525401,GSM1525402,GSM1525403,GSM1525404,GSM1525405,GSM1525406,GSM1525407,GSM1525408,GSM1525409,GSM1525410,GSM1525411,GSM1525412,GSM1525413,GSM1525414
GSE62373	lymphocytes_Young	GSM1526155,GSM1526156,GSM1526178,GSM1526179	lymphocytes_Middle_age	GSM1526157,GSM1526158,GSM1526159,GSM1526160,GSM1526161,GSM1526162,GSM1526163,GSM1526164,GSM1526165,GSM1526166,GSM1526167,GSM1526168,GSM1526180,GSM1526181,GSM1526182,GSM1526183,GSM1526184,GSM1526185,GSM1526186,GSM1526187,GSM1526188,GSM1526189,GSM1526190,GSM1526191
GSE62373	lymphocytes_Young	GSM1526155,GSM1526156,GSM1526178,GSM1526179	lymphocytes_Old	GSM1526169,GSM1526170,GSM1526171,GSM1526172,GSM1526173,GSM1526174,GSM1526175,GSM1526176,GSM1526177,GSM1526192,GSM1526193,GSM1526194,GSM1526195,GSM1526196,GSM1526197,GSM1526198,GSM1526199
GSE62373	lymphocytes_Middle_age	GSM1526157,GSM1526158,GSM1526159,GSM1526160,GSM1526161,GSM1526162,GSM1526163,GSM1526164,GSM1526165,GSM1526166,GSM1526167,GSM1526168,GSM1526180,GSM1526181,GSM1526182,GSM1526183,GSM1526184,GSM1526185,GSM1526186,GSM1526187,GSM1526188,GSM1526189,GSM1526190,GSM1526191	lymphocytes_Old	GSM1526169,GSM1526170,GSM1526171,GSM1526172,GSM1526173,GSM1526174,GSM1526175,GSM1526176,GSM1526177,GSM1526192,GSM1526193,GSM1526194,GSM1526195,GSM1526196,GSM1526197,GSM1526198,GSM1526199
GSE32614	retina_Young	GSM808380,GSM808409,GSM808425,GSM808518,GSM808520	retina_Old	GSM808426,GSM808491,GSM808517,GSM808523,GSM808524,GSM808525
GSE32614	retina_Young	GSM808380,GSM808409,GSM808425,GSM808518,GSM808520	retina_Middle_age	GSM808522
GSE32614	retina_Middle_age	GSM808522	retina_Old	GSM808426,GSM808491,GSM808517,GSM808523,GSM808524,GSM808525
GSE52699	Muscle_Young	GSM1376767,GSM1376768,GSM1376769,GSM1376773,GSM1376774,GSM1376775,GSM1376776,GSM1376781,GSM1376782,GSM1376783	Muscle_Old	GSM1376770,GSM1376771,GSM1376772,GSM1376777,GSM1376778,GSM1376779,GSM1376780,GSM1376784,GSM1376785,GSM1376786
GSE59880	Muscle_Middle_age	GSM1448899,GSM1448901,GSM1448902,GSM1448903,GSM1448904,GSM1448906,GSM1448908,GSM1448909,GSM1448912,GSM1448913	Muscle_Old	GSM1448900,GSM1448905,GSM1448907,GSM1448910,GSM1448911
GSE59880	Muscle_Young	GSM1448914,GSM1448915,GSM1448916,GSM1448917,GSM1448918,GSM1448919,GSM1448920,GSM1448921,GSM1448922,GSM1448923,GSM1448924,GSM1448925,GSM1448926,GSM1448927,GSM1448928	Muscle_Middle_age	GSM1448899,GSM1448901,GSM1448902,GSM1448903,GSM1448904,GSM1448906,GSM1448908,GSM1448909,GSM1448912,GSM1448913
GSE59880	Muscle_Young	GSM1448914,GSM1448915,GSM1448916,GSM1448917,GSM1448918,GSM1448919,GSM1448920,GSM1448921,GSM1448922,GSM1448923,GSM1448924,GSM1448925,GSM1448926,GSM1448927,GSM1448928	Muscle_Old	GSM1448900,GSM1448905,GSM1448907,GSM1448910,GSM1448911
GSE39540	Mesenchymal_Stem_Cells_Young	GSM971351,GSM971352,GSM971367,GSM971373,GSM971378,GSM971381,GSM971382,GSM971399	Mesenchymal_Stem_Cells_Old	GSM971353,GSM971355,GSM971357,GSM971359,GSM971360,GSM971369,GSM971380,GSM971384,GSM971385,GSM971386,GSM971387,GSM971393,GSM971394,GSM971395,GSM971396,GSM971397,GSM971398,GSM971400,GSM971401,GSM971403,GSM971407,GSM971409
GSE39540	Mesenchymal_Stem_Cells_Young	GSM971351,GSM971352,GSM971367,GSM971373,GSM971378,GSM971381,GSM971382,GSM971399	Mesenchymal_Stem_Cells_Middle_age	GSM971354,GSM971356,GSM971358,GSM971361,GSM971362,GSM971363,GSM971364,GSM971365,GSM971366,GSM971368,GSM971370,GSM971371,GSM971372,GSM971374,GSM971375,GSM971376,GSM971377,GSM971379,GSM971383,GSM971388,GSM971389,GSM971390,GSM971391,GSM971392,GSM971402,GSM971404,GSM971405,GSM971406,GSM971408,GSM971410,GSM971411
GSE39540	Mesenchymal_Stem_Cells_Middle_age	GSM971354,GSM971356,GSM971358,GSM971361,GSM971362,GSM971363,GSM971364,GSM971365,GSM971366,GSM971368,GSM971370,GSM971371,GSM971372,GSM971374,GSM971375,GSM971376,GSM971377,GSM971379,GSM971383,GSM971388,GSM971389,GSM971390,GSM971391,GSM971392,GSM971402,GSM971404,GSM971405,GSM971406,GSM971408,GSM971410,GSM971411	Mesenchymal_Stem_Cells_Old	GSM971353,GSM971355,GSM971357,GSM971359,GSM971360,GSM971369,GSM971380,GSM971384,GSM971385,GSM971386,GSM971387,GSM971393,GSM971394,GSM971395,GSM971396,GSM971397,GSM971398,GSM971400,GSM971401,GSM971403,GSM971407,GSM971409
GSE69832	leukocyte_Young	GSM1709750,GSM1709768,GSM1709769,GSM1709772,GSM1709774,GSM1709776,GSM1709783,GSM1709785,GSM1709786,GSM1709787	leukocyte_Middle_age	GSM1709748,GSM1709749,GSM1709751,GSM1709752,GSM1709754,GSM1709757,GSM1709760,GSM1709761,GSM1709766,GSM1709767,GSM1709770,GSM1709771,GSM1709773,GSM1709775,GSM1709777,GSM1709778,GSM1709779,GSM1709780,GSM1709781,GSM1709782,GSM1709784,GSM1709788,GSM1709789,GSM1709790
GSE69832	leukocyte_Middle_age	GSM1709748,GSM1709749,GSM1709751,GSM1709752,GSM1709754,GSM1709757,GSM1709760,GSM1709761,GSM1709766,GSM1709767,GSM1709770,GSM1709771,GSM1709773,GSM1709775,GSM1709777,GSM1709778,GSM1709779,GSM1709780,GSM1709781,GSM1709782,GSM1709784,GSM1709788,GSM1709789,GSM1709790	leukocyte_Old	GSM1709755,GSM1709756,GSM1709758,GSM1709762,GSM1709763,GSM1709764,GSM1709765
GSE69832	leukocyte_Young	GSM1709750,GSM1709768,GSM1709769,GSM1709772,GSM1709774,GSM1709776,GSM1709783,GSM1709785,GSM1709786,GSM1709787	leukocyte_Old	GSM1709755,GSM1709756,GSM1709758,GSM1709762,GSM1709763,GSM1709764,GSM1709765
GSE87105	Muscle_Young	GSM2322450,GSM2322452,GSM2322453,GSM2322454,GSM2322455	Muscle_Middle_age	GSM2322456,GSM2322457,GSM2322458,GSM2322459,GSM2322460
GSE87105	Muscle_Young	GSM2322450,GSM2322452,GSM2322453,GSM2322454,GSM2322455	Muscle_Old	GSM2322461,GSM2322462,GSM2322463,GSM2322464,GSM2322465,GSM2322466
GSE87105	Muscle_Middle_age	GSM2322456,GSM2322457,GSM2322458,GSM2322459,GSM2322460	Muscle_Old	GSM2322461,GSM2322462,GSM2322463,GSM2322464,GSM2322465,GSM2322466
GSE107037	Liver_Young	GSM2859905,GSM2859906,GSM2859907,GSM2859908,GSM2859909	Liver_Middle_age	GSM2859910,GSM2859911,GSM2859912,GSM2859913,GSM2859914,GSM2859915,GSM2859916,GSM2859917,GSM2859918,GSM2859919,GSM2859920,GSM2859921,GSM2859922,GSM2859923
GSE107037	Liver_Young	GSM2859905,GSM2859906,GSM2859907,GSM2859908,GSM2859909	Liver_Old	GSM2859924,GSM2859925,GSM2859926,GSM2859927,GSM2859928,GSM2859929,GSM2859930,GSM2859931,GSM2859932,GSM2859933,GSM2859934,GSM2859935
GSE107037	Liver_Middle_age	GSM2859910,GSM2859911,GSM2859912,GSM2859913,GSM2859914,GSM2859915,GSM2859916,GSM2859917,GSM2859918,GSM2859919,GSM2859920,GSM2859921,GSM2859922,GSM2859923	Liver_Old	GSM2859924,GSM2859925,GSM2859926,GSM2859927,GSM2859928,GSM2859929,GSM2859930,GSM2859931,GSM2859932,GSM2859933,GSM2859934,GSM2859935
GSE35955	Bone_marrow_Middle_age	GSM878095,GSM878097,GSM878098,GSM878099	Bone_marrow_Old	GSM878096,GSM878100,GSM878101,GSM878102,GSM878103
GSE35959	Bone_marrow_Middle_age	GSM878095,GSM878097,GSM878098,GSM878099,GSM878109,GSM878110,GSM878111,GSM878112,GSM878113	Bone_marrow_Old	GSM878096,GSM878100,GSM878101,GSM878102,GSM878103,GSM878104,GSM878106,GSM878107,GSM878108
