## Supplemental Table 3 for "Drug prediction for reversing AD/PD transcriptional profiles using an aging of systems-centric approach"

### Sheet: Cluster 1 - upregulated
ENTREZ	Number of datasets	max(|logFC|)
7503	4	5.07663
1116	8	3.64854
245932	1	3.18153
3957	1	3.06887
1356	15	3.0379
1490	1	2.98618
6279	4	2.78424
6563	12	2.70376
3310	3	2.55648
4256	2	2.40856
28984	6	2.31449
929	6	2.24466
3040	5	2.22534
3039	5	2.22534
2215	8	2.20411
645832	2	2.19591
2846	5	2.17029
9173	6	2.10907
91947	6	2.09262
3315	8	2.05508
6347	4	2.04932
4599	2	2.0492
151636	6	2.04823
100507008	6	2.04754
10610	4	2.02245
10457	9	2.01452
2635	8	1.99906
56245	6	1.97942
301	8	1.9744
2210	9	1.96101
84166	5	1.95202
84617	6	1.94983
1992	10	1.88971
253650	4	1.88285
100289137	4	1.88285
25890	4	1.87062
10797	7	1.85182
285	8	1.82802
3122	9	1.78728
146802	6	1.77735
714	7	1.75388
257177	6	1.75291
2202	9	1.72758
378938	11	1.71525
2214	7	1.70427
7076	7	1.69842
64850	4	1.69
4501	7	1.68957
2162	4	1.68872
200162	2	1.6494
25780	2	1.64476
563	9	1.64452
153643	5	1.64112
713	8	1.63759
10437	6	1.63687
221074	5	1.63268
2302	3	1.63031
7103	1	1.61506
55214	9	1.61444
100885781	2	1.61255
154141	2	1.60754
358	10	1.60407
4071	7	1.5989
361	10	1.59219
83641	5	1.58953
401551	3	1.58932
144535	5	1.57588
165	11	1.57044
202151	6	1.56776
284	9	1.56328
9531	9	1.55528
5996	4	1.54741
9332	6	1.54668
2207	7	1.54257
54443	4	1.5405
5355	7	1.53958
2213	6	1.53005
22836	10	1.51744
56829	9	1.50728
219681	3	1.50548
644139	5	1.50091
960	13	1.49734
80217	5	1.49641
5698	7	1.49289
187	10	1.48862
84168	9	1.48443
4257	6	1.46385
3115	9	1.46381
3075	7	1.44558
27151	3	1.44464
3491	3	1.44337
2123	3	1.4428
57471	3	1.43187
8334	5	1.42626
3306	3	1.42273
100505702	4	1.42219
6281	6	1.42076
1902	3	1.41794
128344	5	1.41214
55540	7	1.41014
79993	10	1.4092
57730	6	1.40512
1410	7	1.40044
133121	1	1.39513
25937	10	1.39513
100505929	1	1.38892
144809	1	1.38692
221476	4	1.38508
7450	11	1.38368
11326	9	1.38124
80975	5	1.37611
22802	2	1.3666
8701	3	1.36654
1358	2	1.35662
58480	5	1.35509
80343	3	1.35128
8773	10	1.34333
55914	11	1.34266
54762	8	1.34041
9383	2	1.33926
93978	2	1.33811
865	9	1.33804
7097	9	1.33691
745	5	1.33526
5265	9	1.33435
828	11	1.33268
4493	8	1.32444
1536	7	1.32377
57834	4	1.32292
8531	8	1.32245
6385	7	1.32188
167410	6	1.314
5696	6	1.31234
9288	2	1.30922
6696	6	1.3087
712	7	1.30842
25840	8	1.30736
6446	7	1.30591
66002	7	1.30583
2018	8	1.30372
3659	3	1.30238
443	3	1.29984
286827	3	1.29902
4502	9	1.29653
440248	8	1.29555
400322	8	1.29555
6890	5	1.29044
2670	11	1.2843
3691	14	1.28267
51703	8	1.28239
339512	5	1.27978
4494	11	1.27743
8832	9	1.27516
100288332	11	1.27428
613037	8	1.27428
57722	7	1.27355
6651	5	1.27189
3059	9	1.26835
79901	8	1.26576
825	6	1.26304
4495	9	1.26291
117248	11	1.26215
4821	4	1.26134
1287	4	1.26099
81035	9	1.25786
6242	5	1.25329
9499	6	1.25306
871	6	1.25057
3399	10	1.25012
127795	6	1.2493
2872	10	1.24815
196410	6	1.24682
123	7	1.24496
5168	2	1.24462
26018	9	1.24435
643314	8	1.24243
28904	2	1.24227
2697	9	1.24191
644314	1	1.24047
285800	2	1.23929
83690	3	1.2387
6423	2	1.23832
2124	8	1.23671
11170	13	1.23377
54209	9	1.23341
8354	8	1.23291
2318	5	1.23241
6678	5	1.23179
719	9	1.23028
341883	2	1.22852
57088	9	1.2261
8519	7	1.22363
3082	7	1.22231
3920	11	1.21882
388677	12	1.21101
5788	7	1.21032
26471	11	1.20958
28231	8	1.20719
23150	3	1.20583
219736	7	1.20384
4496	10	1.20056
389831	2	1.20052
102724951	1	1.20052
10261	5	1.19685
8857	7	1.19547
4057	3	1.19523
9450	6	1.19496
9705	5	1.19203
4921	11	1.18846
3486	2	1.18756
23677	8	1.18494
94015	3	1.18248
57717	3	1.18135
9124	6	1.17832
341	8	1.17735
2634	6	1.17693
6542	8	1.17638
126820	3	1.17444
54832	8	1.17403
51365	7	1.17253
8938	3	1.16952
26119	4	1.16865
220963	8	1.16838
80303	11	1.167
401124	2	1.16677
3162	8	1.16672
8991	7	1.16544
65983	8	1.16522
440359	1	1.16517
79899	4	1.16302
3118	7	1.16242
951	7	1.16164
57817	3	1.16134
254295	9	1.16122
10581	10	1.16003
2669	9	1.15941
128653	1	1.15851
10875	6	1.15623
23460	2	1.1559
968	5	1.15435
3428	7	1.15435
6036	5	1.15431
4853	11	1.15423
64114	8	1.15398
10346	7	1.15162
9770	1	1.15101
374618	3	1.1504
1837	12	1.14986
3119	8	1.14936
965	7	1.14922
10577	9	1.14782
100616211	4	1.14782
2533	8	1.14672
963	8	1.1466
221035	7	1.14654
54947	6	1.14646
59340	1	1.14372
1512	10	1.14345
2766	13	1.14271
221458	6	1.14051
6299	5	1.13898
51284	4	1.13694
84125	4	1.13609
51177	2	1.13385
5276	4	1.1327
2359	5	1.1301
84417	2	1.1299
6579	5	1.12652
10257	7	1.12484
10628	9	1.12362
2052	6	1.12355
60675	4	1.12041
4643	4	1.11965
7852	3	1.11962
51330	4	1.11935
54504	5	1.11719
57467	4	1.11714
29923	4	1.11648
7465	6	1.11596
128346	6	1.11462
6414	7	1.11245
23586	4	1.11228
64780	2	1.11087
1880	1	1.1105
440585	2	1.10886
58526	11	1.10834
8787	3	1.10574
219654	7	1.10541
8424	7	1.10469
3067	3	1.10296
4064	5	1.1027
51148	2	1.10198
6876	2	1.10174
57466	10	1.10166
56650	6	1.10068
347	4	1.10051
1770	4	1.09849
57522	10	1.09847
2246	8	1.09767
3988	3	1.09721
101926887	2	1.09721
10226	7	1.09531
30812	3	1.09515
649446	8	1.09217
51131	7	1.0916
60481	7	1.09075
647190	1	1.09075
2153	5	1.08718
1318	2	1.08591
85461	7	1.08537
4124	7	1.08517
8850	7	1.08365
100507303	3	1.08345
6536	3	1.08323
10060	7	1.07846
8406	8	1.07725
138151	8	1.07665
151011	4	1.07607
386593	6	1.07585
1375	6	1.07585
7099	5	1.07449
51700	2	1.0741
4166	12	1.07361
400823	1	1.0723
23780	5	1.07132
162282	4	1.07124
84735	2	1.07066
58473	8	1.07031
221178	9	1.06997
28514	9	1.06871
5920	8	1.06822
5021	5	1.06684
37	7	1.06616
2152	4	1.06568
10974	6	1.06525
64761	6	1.06467
3759	5	1.06448
347689	1	1.06385
933	10	1.06359
102724660	2	1.06284
51285	8	1.06283
26585	2	1.06256
7164	7	1.06138
117283	6	1.06068
26064	4	1.05856
313	3	1.05543
154761	4	1.05399
9182	3	1.05367
151242	4	1.05334
1462	10	1.05211
220416	1	1.05185
4792	6	1.0514
8115	3	1.05057
55314	6	1.05003
89932	7	1.04989
23643	3	1.04878
4065	7	1.04667
100526664	8	1.04667
9936	7	1.04667
159195	9	1.0447
677	12	1.04245
25976	4	1.0424
760	2	1.04184
23205	5	1.04177
147991	6	1.04094
3554	8	1.04073
6662	8	1.03956
11145	5	1.03874
3426	10	1.03869
4646	6	1.03717
3936	6	1.03663
1839	4	1.03637
27333	10	1.03487
10912	5	1.0348
1052	6	1.03477
85329	2	1.03401
25891	2	1.03357
54796	4	1.03314
51228	3	1.03202
143458	5	1.03189
55365	7	1.02984
100506443	1	1.02954
9510	7	1.02796
101929637	2	1.02727
348938	2	1.02667
2180	4	1.02633
286207	3	1.02473
373863	4	1.02354
57493	5	1.01991
118611	5	1.01858
125150	3	1.01805
23593	6	1.01644
9341	7	1.01322
2040	13	1.01285
1836	5	1.01276
64098	8	1.01246
754	9	1.00907
107983983	2	1.00886
102723407	2	1.00886
102724971	2	1.00886
140	11	1.00829
105379528	3	1.00804
28912	3	1.00804
387486	2	1.00572
55589	9	1.00505
391267	6	1.00442
105379426	4	1.00442
196527	7	1.00264
6142	5	1.00169
306	6	1.00044

### Sheet: Cluster 1 - downregulated
ENTREZ	Number of datasets	max(|logFC|)
2554	11	3.62139
22895	11	3.44145
9118	9	3.3938
101954277	1	3.32951
114569	10	3.2478
388662	8	3.16068
132204	2	3.13153
115827	10	3.03184
11075	11	2.98995
1159	5	2.98277
548596	5	2.98277
55530	11	2.96207
9568	11	2.94022
6857	10	2.90232
401190	6	2.88039
25830	8	2.85633
131034	9	2.81636
57468	6	2.80083
2558	12	2.79263
2904	11	2.77818
399947	10	2.77738
5798	8	2.76406
222865	4	2.75976
1114	9	2.74887
815	7	2.69975
5582	4	2.69502
6588	10	2.6715
57282	5	2.6551
23349	7	2.62703
79012	7	2.62302
55531	11	2.61929
146713	7	2.61834
9758	8	2.61831
140767	9	2.61805
6326	10	2.61326
7070	11	2.60893
6853	7	2.59846
10368	10	2.59316
64409	9	2.59211
1993	8	2.58245
6620	6	2.57948
6860	11	2.56549
2561	7	2.5581
29993	7	2.55544
8507	10	2.54699
151009	8	2.54495
440894	8	2.54495
5126	8	2.5379
2596	11	2.53636
256714	4	2.53175
7447	10	2.53004
273	5	2.51887
56675	9	2.51502
1759	8	2.51427
793	12	2.49703
5122	8	2.46843
10815	8	2.44192
57172	6	2.43916
63982	7	2.43101
2845	8	2.42809
2557	10	2.42496
118427	10	2.42243
51299	10	2.41226
1016	7	2.40979
79698	8	2.40322
9899	10	2.39935
9796	3	2.37862
3897	6	2.37746
3208	9	2.37236
10125	10	2.36008
1113	4	2.35689
158038	7	2.34878
85352	6	2.33992
1007	7	2.33566
151835	5	2.33479
1996	7	2.33309
55800	12	2.33132
9783	5	2.31065
165679	2	2.31048
5816	6	2.31033
5138	8	2.31004
4884	6	2.30733
220164	12	2.30444
5950	7	2.29736
23025	7	2.28175
2556	5	2.28101
5864	7	2.28051
401994	4	2.26837
55074	11	2.26326
10964	2	2.2598
767606	1	2.25789
107	8	2.24876
767564	3	2.24415
376267	10	2.23562
54715	9	2.23555
112609	4	2.23494
283209	10	2.22949
23040	8	2.22551
27012	12	2.21668
5801	12	2.2012
491	10	2.19739
5865	10	2.17189
9615	9	2.16893
2785	10	2.16791
260293	6	2.15605
9547	5	2.15154
222008	8	2.14992
152330	8	2.14935
25758	8	2.14659
56479	6	2.14407
2043	12	2.1425
767579	1	2.14059
9148	7	2.13782
2254	7	2.13145
80309	8	2.12433
4233	8	2.12143
60680	10	2.12087
10777	10	2.11596
642968	5	2.11102
50944	7	2.10511
1131	7	2.10306
147381	5	2.10165
57626	4	2.10069
84708	8	2.09996
8514	6	2.09784
767578	2	2.08647
51761	8	2.08616
51617	10	2.07894
9890	12	2.07626
10486	12	2.0596
166752	8	2.05542
2572	10	2.05487
6855	9	2.05269
57338	9	2.0513
6861	9	2.04548
27075	5	2.04434
53335	11	2.0363
23108	6	2.03226
338811	6	2.03092
266722	10	2.02993
51412	6	2.02961
90249	3	2.02946
400120	11	2.02145
5575	5	2.02004
2039	5	2.015
11122	5	2.01368
4905	10	2.00346
814	14	1.99669
4978	11	1.99656
10716	5	1.99488
51046	9	1.99196
3361	8	1.98127
3763	9	1.97405
57582	6	1.96824
6750	13	1.96739
389073	6	1.96073
4753	9	1.96049
59350	10	1.96033
677808	2	1.9534
29114	9	1.95323
777	9	1.95283
2259	7	1.9521
22987	2	1.94995
2675	8	1.94934
1010	12	1.94628
2835	8	1.94554
3356	11	1.94508
6863	9	1.93877
57084	3	1.93807
7533	10	1.93094
200407	8	1.93018
116986	9	1.92857
6000	12	1.92383
816	8	1.92176
196500	4	1.92168
9645	8	1.91869
8618	9	1.91829
57699	8	1.91604
6327	6	1.91593
8941	11	1.91556
8927	6	1.91315
84144	2	1.91296
146330	7	1.91031
5063	10	1.9063
5153	8	1.90334
2562	9	1.89391
4185	6	1.8927
26507	3	1.88916
84530	3	1.87727
27165	4	1.8756
442213	2	1.87373
29887	10	1.87069
23109	5	1.86751
128434	10	1.86297
27445	11	1.86193
3786	10	1.85792
83851	7	1.85634
80144	6	1.85547
129684	8	1.85017
90134	10	1.84699
784	8	1.8461
3737	5	1.84152
81832	13	1.84027
1012	12	1.84004
10439	12	1.83926
2743	10	1.83916
157807	10	1.83826
57552	9	1.82829
2583	8	1.8257
2257	11	1.82229
29953	9	1.81902
10900	8	1.81672
10776	10	1.8166
151126	8	1.81431
1428	9	1.81246
8284	2	1.80937
11069	6	1.80825
81491	3	1.80623
4900	6	1.80431
22865	5	1.8026
144423	6	1.80115
6712	5	1.79464
23544	11	1.79395
3157	10	1.79097
2911	7	1.78977
10409	10	1.78772
163404	12	1.78473
55061	6	1.77755
83394	8	1.77444
9892	9	1.77372
253152	5	1.77008
9912	10	1.76752
2563	6	1.76657
374383	5	1.76539
2571	8	1.76364
401097	8	1.75529
4133	9	1.75227
9867	9	1.74907
85300	8	1.74865
956	6	1.74239
1742	6	1.73655
2774	8	1.73135
8997	9	1.72719
9228	7	1.72567
3739	6	1.72541
7277	8	1.72186
145581	4	1.72182
5055	2	1.72083
8781	2	1.72024
55294	9	1.71705
9143	7	1.71609
25789	9	1.71594
56341	11	1.71472
10769	11	1.71233
348980	11	1.70856
51440	9	1.70793
493911	5	1.70792
114786	10	1.70338
4293	7	1.70287
254263	7	1.70023
794	5	1.69115
54704	10	1.69062
3785	8	1.68943
51560	10	1.6882
100533184	7	1.68782
57528	7	1.68454
9348	7	1.68221
767563	3	1.67921
23266	6	1.67831
64137	6	1.67795
65997	7	1.6762
1128	8	1.67329
25822	6	1.67253
554236	2	1.67025
150726	5	1.66834
65009	11	1.66521
9312	8	1.66387
114134	11	1.65714
100862680	5	1.6503
84539	8	1.64894
84553	8	1.64416
53942	7	1.64056
7857	11	1.63935
57512	9	1.63863
728798	9	1.63555
143162	9	1.63555
402665	4	1.63402
1821	5	1.62844
26034	5	1.62662
3131	7	1.62503
10550	9	1.62447
90523	7	1.62238
7432	10	1.61751
132332	9	1.6154
79750	10	1.6136
7534	14	1.61302
1008	7	1.61232
81831	15	1.60891
534	11	1.60832
6785	11	1.60522
10962	11	1.60149
6586	11	1.59778
5121	10	1.59742
7224	8	1.59338
1123	10	1.59328
2849	13	1.589
7754	8	1.5878
65055	13	1.58419
887	11	1.58336
5774	8	1.58282
9495	12	1.58061
490	12	1.58038
4826	11	1.57582
7781	10	1.57364
84258	6	1.57098
121952	2	1.56835
134829	6	1.56419
63974	11	1.56087
3797	7	1.55835
9804	9	1.55741
64084	6	1.55628
55638	4	1.552
57476	5	1.55018
5179	8	1.54575
6623	2	1.53204
266812	5	1.53082
146760	8	1.52626
23504	9	1.52525
6804	10	1.52517
9900	8	1.5246
5662	3	1.52032
100124536	1	1.51596
4142	5	1.51319
147	6	1.51291
27239	5	1.51275
22866	11	1.5108
3382	8	1.50944
219578	3	1.50808
128646	2	1.50801
2917	8	1.50769
758	5	1.50515
10476	7	1.50183
11215	7	1.50175
23281	5	1.49995
283576	1	1.49959
57624	5	1.49732
412	10	1.49585
55799	5	1.49545
170261	7	1.49306
23741	6	1.4926
402117	3	1.48989
440730	2	1.48907
117247	4	1.48835
55859	11	1.48684
56271	7	1.48554
9315	16	1.4847
144203	2	1.48394
408186	1	1.48394
284716	7	1.48341
2555	9	1.48263
9456	10	1.48144
3760	9	1.48134
56475	10	1.48102
285696	3	1.48101
2903	10	1.48086
1741	13	1.47841
91584	12	1.47657
50614	6	1.47634
2258	12	1.47232
116369	2	1.4716
3780	3	1.47154
8577	12	1.46823
100526694	13	1.46823
3777	9	1.46798
8867	12	1.46621
23236	11	1.46579
6014	7	1.46531
8541	3	1.46404
79751	7	1.46374
252995	8	1.46324
149111	9	1.46054
7102	6	1.45513
53822	9	1.45485
10893	6	1.45338
6192	1	1.45116
6812	9	1.44754
54331	10	1.44317
677771	2	1.44305
3751	7	1.44251
25791	10	1.4422
23768	4	1.44086
8506	5	1.4407
57144	11	1.4394
646113	11	1.43918
222662	3	1.43799
57495	8	1.43762
8825	8	1.43526
8715	7	1.43351
4072	3	1.43274
5935	5	1.42927
29106	9	1.42849
526	10	1.42744
9782	10	1.42743
724102	10	1.42743
4698	8	1.4271
9829	8	1.42637
4008	10	1.42481
9079	8	1.42093
3595	11	1.42041
23046	8	1.41794
57210	4	1.41784
4061	5	1.41742
9915	5	1.41657
26059	10	1.41477
8913	10	1.41202
40	6	1.41165
283554	6	1.41109
50861	9	1.4071
81533	12	1.40112
22843	11	1.40023
523	12	1.39851
9515	9	1.39825
51764	4	1.39793
192683	7	1.39696
2044	12	1.395
2775	9	1.38647
6880	7	1.38324
102157402	8	1.38324
6543	7	1.38185
55190	5	1.38049
747	7	1.38023
57156	1	1.37698
22920	11	1.36828
5100	8	1.36759
23732	10	1.36667
575	4	1.36632
6752	7	1.36486
79154	6	1.3637
10687	8	1.36352
5593	7	1.36281
140679	7	1.35779
5026	8	1.35444
146664	5	1.35391
389197	3	1.35311
79762	6	1.35308
8448	6	1.35279
101928068	3	1.35105
93664	4	1.34927
2104	6	1.34862
3354	1	1.34848
785	10	1.34653
10632	9	1.34641
4929	7	1.34568
6622	11	1.34375
10501	5	1.34246
4628	11	1.34238
5955	11	1.34151
137970	5	1.33776
55854	10	1.33689
338645	5	1.33333
91752	6	1.33264
26960	11	1.33182
9145	9	1.32908
4190	9	1.32898
6376	10	1.32755
151473	7	1.32611
26834	4	1.32573
164832	6	1.32319
55512	12	1.32094
885	11	1.32071
84254	5	1.31996
1958	9	1.31912
80762	11	1.31746
653308	8	1.31545
56624	3	1.31545
9201	11	1.31529
7416	10	1.31358
81571	6	1.31174
51308	5	1.31154
64112	11	1.31029
729993	9	1.30952
284069	8	1.3057
81553	13	1.30559
6511	11	1.3052
8287	3	1.3048
57554	12	1.30425
23026	7	1.30309
148808	10	1.30272
1944	7	1.30204
64388	9	1.30034
4886	4	1.29753
2805	10	1.29632
10576	9	1.29494
7257	6	1.29254
84966	11	1.29221
23531	14	1.29055
10178	7	1.28749
1734	11	1.28679
404217	5	1.28605
57574	11	1.28471
130367	4	1.28395
7068	9	1.28147
254122	4	1.28116
5475	11	1.28115
54842	10	1.28109
6096	8	1.28054
83643	3	1.28016
57168	11	1.27828
6351	1	1.2769
64478	8	1.27433
57795	7	1.27432
2890	7	1.27253
8534	7	1.2722
9076	3	1.27109
8708	2	1.2699
9162	6	1.26987
5274	10	1.26732
7184	7	1.26724
100500842	4	1.26724
284611	11	1.26468
4885	10	1.26453
8803	11	1.2638
84871	3	1.2638
349667	6	1.26237
202559	4	1.26228
2977	8	1.26145
1404	9	1.26127
55312	9	1.26086
23228	10	1.26029
100500913	4	1.26029
2786	11	1.25998
100127950	1	1.25949
9560	1	1.25916
388372	1	1.25916
60496	12	1.25842
6508	7	1.25662
56899	6	1.25456
56934	10	1.25404
26994	9	1.25349
654790	7	1.25246
3736	7	1.25196
9628	5	1.25063
132299	8	1.24942
283514	6	1.24603
54550	3	1.24595
2134	4	1.2457
644596	4	1.24549
7087	6	1.24528
23096	8	1.2452
26280	3	1.24444
9856	2	1.24013
57515	7	1.23968
27132	3	1.23836
4719	10	1.23776
782	10	1.23573
283638	9	1.23426
340533	11	1.2321
1129	7	1.23187
5368	11	1.23088
80059	6	1.22881
285533	9	1.22827
143098	7	1.22827
55156	7	1.22733
6447	11	1.22319
30820	8	1.22308
254778	11	1.22203
101929255	4	1.22167
8842	4	1.22064
375057	10	1.21974
57524	4	1.21919
27319	7	1.21839
51301	2	1.21386
56970	4	1.21014
6751	11	1.20988
148753	7	1.20905
518	9	1.209
6092	10	1.20885
10874	9	1.2078
2922	9	1.207
11034	11	1.2053
23416	3	1.20157
390616	5	1.20122
23154	6	1.20115
23467	9	1.19975
9737	7	1.19902
79622	7	1.19862
27255	9	1.19816
1040	9	1.19602
285220	3	1.19571
23542	7	1.19514
6715	11	1.19482
26128	11	1.19466
23414	2	1.19337
56924	8	1.19322
254531	6	1.1922
9600	4	1.19073
57633	6	1.18984
9177	6	1.18735
149992	2	1.1839
100132154	2	1.1839
102724148	1	1.1839
644669	1	1.1839
59353	8	1.18306
128674	5	1.18268
10752	13	1.18264
441179	1	1.18249
114900	9	1.18065
2744	13	1.1804
57569	15	1.17891
6049	7	1.17851
30819	7	1.17815
3912	7	1.17541
7881	13	1.17244
4168	6	1.17242
654429	10	1.17225
2983	11	1.1722
83723	1	1.17127
51701	10	1.17058
3738	7	1.1705
146	7	1.1701
170850	6	1.16936
9638	4	1.16813
27124	9	1.16676
23229	10	1.16323
345757	6	1.16272
10313	11	1.16198
11127	10	1.16107
26470	10	1.16095
1400	12	1.16053
4852	7	1.1584
7991	10	1.15672
57692	6	1.15639
85453	11	1.15532
9086	2	1.15359
23237	4	1.15325
55617	9	1.15279
79575	5	1.15242
55847	10	1.1523
390	5	1.15223
138649	2	1.15149
257194	11	1.1514
121551	9	1.15021
25977	8	1.15008
389941	2	1.14842
23508	6	1.14709
29906	9	1.14653
1345	6	1.14575
55879	3	1.14485
339479	9	1.14451
55359	9	1.14313
3706	6	1.14051
23396	5	1.13895
7504	3	1.13882
373	12	1.13803
7433	8	1.13782
80023	7	1.13748
23359	5	1.13715
10934	5	1.13679
10371	2	1.13647
7480	5	1.13602
3190	9	1.13525
100506527	6	1.13404
773	6	1.13399
51566	8	1.13395
4889	9	1.13381
57180	14	1.13376
4992	5	1.13358
6990	4	1.13243
646243	1	1.1299
440224	1	1.1299
10447	10	1.12912
121256	8	1.12854
100033438	3	1.12796
64431	3	1.12355
259217	7	1.12131
57578	4	1.12003
10552	4	1.11956
25775	5	1.11908
627	10	1.11798
5515	11	1.11796
25797	6	1.11747
1592	7	1.11702
5217	10	1.11682
586	9	1.11647
10370	8	1.11474
85455	4	1.11379
26220	5	1.11355
124359	3	1.11307
57611	6	1.11255
55754	10	1.11245
3321	8	1.11197
57595	3	1.11096
64901	7	1.1086
10955	13	1.10801
4942	6	1.10742
1515	2	1.10714
26829	1	1.10669
3756	8	1.10601
5706	8	1.10397
29944	4	1.10137
64101	6	1.10037
8604	5	1.0996
116966	6	1.09914
9806	2	1.09817
221662	7	1.097
3776	4	1.09658
9750	3	1.09559
51454	11	1.09516
54847	4	1.09233
51552	7	1.09147
3805	3	1.09063
5362	6	1.09053
84084	10	1.09017
23767	5	1.08999
282974	9	1.0891
5604	9	1.08697
5136	10	1.08689
481	8	1.08496
9908	11	1.08424
29118	5	1.08367
25928	1	1.08335
10669	8	1.08192
7532	7	1.08175
57662	5	1.08174
3754	12	1.08132
1107	6	1.0809
10858	10	1.08039
129804	5	1.08004
114880	6	1.07949
4208	7	1.07939
101927324	1	1.07883
6660	5	1.07877
15	4	1.07872
80339	5	1.07684
55827	12	1.07519
64218	6	1.07489
128866	7	1.07482
57026	6	1.07437
5707	7	1.07356
152789	8	1.07325
26049	7	1.07298
10440	13	1.07194
347733	4	1.07167
80731	3	1.07131
54332	10	1.06882
4326	6	1.06871
60592	9	1.06844
11281	4	1.06715
105375418	1	1.06536
64420	7	1.06365
56938	7	1.06315
51062	9	1.06293
337876	6	1.06286
10740	5	1.06245
23231	11	1.06166
55022	11	1.06077
10294	11	1.0591
344967	5	1.05878
375323	7	1.05708
11245	5	1.05669
22986	11	1.05396
57526	8	1.05338
4037	4	1.05275
6833	4	1.05177
5577	7	1.05171
84984	7	1.05055
1812	6	1.05036
6309	8	1.04698
28951	8	1.04673
309	10	1.04645
4830	9	1.04597
170688	10	1.04593
11163	12	1.04593
440672	10	1.04593
3831	10	1.04528
65217	1	1.04456
23261	9	1.04365
3761	7	1.04163
145773	3	1.04089
23518	7	1.03987
4856	8	1.03964
5570	4	1.03861
57146	4	1.03729
8395	8	1.03725
728637	3	1.0365
57415	10	1.03575
22853	6	1.03431
54438	7	1.03417
10123	8	1.03402
27020	11	1.03326
374887	7	1.03108
1174	11	1.03098
2821	6	1.0309
344838	6	1.0304
114928	8	1.02991
253559	10	1.02953
9868	10	1.02944
9648	7	1.0294
55342	8	1.02904
3241	9	1.02843
642311	1	1.02775
83891	7	1.02673
4976	12	1.02549
7529	10	1.02485
387856	7	1.02447
6101	1	1.02416
168667	8	1.02359
51510	5	1.02242
4121	8	1.02166
23327	13	1.0195
114798	9	1.01715
10231	9	1.01678
253782	11	1.01649
10438	4	1.01621
2280	9	1.01361
81853	9	1.01336
5979	6	1.01305
2806	7	1.01238
55816	7	1.01106
5176	7	1.01074
8900	8	1.01069
55228	8	1.00994
7385	8	1.00881
7425	8	1.00877
84502	3	1.00821
57181	8	1.00705
5019	8	1.00472
55714	10	1.00408
407052	3	1.00388
79827	4	1.00332
6505	10	1.00104
347731	3	1.00081
150967	4	1.00061

### Sheet: Cluster 2 - upregulated
ENTREZ	Number of datasets	max(|logFC|)
22943	2	3.31158
2353	6	3.22573
1280	2	2.73489
145837	2	2.44654
11247	1	2.32573
3294	2	2.32141
4057	1	2.30781
4983	1	2.30715
1669	1	2.26307
157693	2	2.1703
400728	2	2.1703
6533	2	2.16809
10370	2	2.1209
11249	2	2.04446
4036	3	2.04043
1088	1	2.03899
387882	1	2.03531
24141	1	2.02365
56603	1	2.00154
85445	2	1.97035
389834	3	1.92166
10673	2	1.91589
23189	4	1.91506
9317	3	1.88556
5649	2	1.8825
3769	2	1.87734
5887	2	1.87541
407025	3	1.86299
100128537	3	1.86299
407026	3	1.86299
84735	2	1.85822
844	3	1.85489
159296	2	1.82794
80309	2	1.82527
114224	1	1.8073
54541	2	1.79675
3770	1	1.79243
729428	5	1.79166
100008586	5	1.79166
2577	5	1.79166
2579	5	1.79166
729442	4	1.79166
729447	4	1.79166
645073	5	1.79166
2574	4	1.79166
26748	5	1.79166
729422	4	1.79166
100132399	4	1.79166
2578	5	1.79166
2576	5	1.79166
729431	4	1.79166
4124	4	1.79096
220213	4	1.76365
391267	2	1.76204
284232	2	1.76204
53353	1	1.74176
56243	4	1.7342
100500854	3	1.71805
5352	2	1.67234
253017	1	1.65186
55647	2	1.64847
56919	1	1.64609
492311	1	1.62601
1958	4	1.62374
129880	3	1.6209
80018	3	1.61455
151827	1	1.61404
6519	2	1.61025
3399	1	1.60758
3934	1	1.60123
84078	2	1.59953
6695	4	1.59895
5611	2	1.59823
1942	4	1.59295
80010	2	1.56123
55120	3	1.55946
2214	1	1.55766
2215	1	1.55766
100288637	1	1.55027
89839	1	1.55027
196541	1	1.54144
677811	2	1.53347
92104	1	1.53119
283554	1	1.52872
3305	1	1.52681
100652772	1	1.52287
6507	1	1.52169
3122	4	1.52004
2202	2	1.51598
353322	2	1.51145
2986	1	1.49685
286499	2	1.49646
780853	2	1.49322
26851	2	1.49322
780851	2	1.49322
780854	2	1.49322
780852	2	1.49322
493911	2	1.4876
3730	1	1.47332
64077	1	1.46556
3434	2	1.46349
139886	2	1.4595
101928076	2	1.45393
122773	2	1.45317
6283	1	1.4467
4675	1	1.43991
7764	2	1.42903
26122	3	1.42705
406982	1	1.4193
406952	1	1.4193
407048	1	1.4193
407975	1	1.4193
406980	1	1.4193
406979	1	1.4193
406953	1	1.4193
153241	1	1.41207
147923	2	1.41149
10457	2	1.41127
3725	6	1.41003
375287	3	1.40358
83943	1	1.40176
100506725	2	1.40134
389765	3	1.40046
25925	2	1.39929
30812	2	1.39624
51104	5	1.39543
5903	3	1.39098
64407	1	1.38696
102723167	1	1.38651
6263	3	1.3717
140469	1	1.36074
1829	2	1.35339
140578	1	1.34502
149371	2	1.33732
84307	3	1.32455
10140	5	1.3242
101928068	1	1.31338
4117	1	1.30867
3841	2	1.30696
5743	2	1.30643
29953	2	1.30255
131096	1	1.29985
10483	3	1.28876
81928	1	1.28284
255252	1	1.27789
7422	2	1.26835
92421	3	1.26465
51278	3	1.26289
157739	1	1.26287
4060	1	1.25922
8549	2	1.25798
390963	3	1.25471
7775	2	1.25395
219595	3	1.2525
2346	3	1.2525
101060391	1	1.24937
257194	2	1.243
9650	4	1.2429
10046	2	1.24133
1152	1	1.23877
1902	6	1.23809
28968	5	1.23802
84133	2	1.23781
100506866	2	1.23009
5190	3	1.22948
6882	2	1.22681
58499	2	1.22552
7432	2	1.225
890	3	1.22417
50808	2	1.22408
3598	1	1.22375
57678	2	1.22236
7317	1	1.22207
65062	2	1.21637
84984	1	1.21348
85461	4	1.21293
30061	7	1.20976
10640	4	1.20839
23592	3	1.2073
2782	4	1.20698
126017	1	1.20521
130507	3	1.20243
4638	5	1.20229
2310	4	1.19915
54536	2	1.19853
57189	4	1.19678
101927268	1	1.19666
91151	3	1.1941
10391	1	1.19167
80731	1	1.1911
8334	1	1.19088
117178	7	1.18863
23587	2	1.18585
825	5	1.18417
27099	2	1.18395
3078	2	1.18213
137695	3	1.17857
137735	3	1.17801
80312	1	1.17366
406902	2	1.17309
166815	2	1.17271
8226	2	1.17217
2104	2	1.17197
79152	2	1.17028
7546	1	1.1677
760	2	1.16535
6775	1	1.16115
4783	3	1.15978
100302650	1	1.15774
15	1	1.15508
55259	2	1.1516
4712	2	1.15158
10788	1	1.1505
92255	2	1.14949
25960	2	1.1485
222234	3	1.14847
23503	2	1.14734
29066	3	1.14617
55327	4	1.1444
29935	1	1.14298
283392	2	1.14237
22871	2	1.14128
8612	3	1.13788
84955	2	1.13612
23370	1	1.12706
7705	3	1.12658
84436	2	1.12657
167410	2	1.12491
158326	2	1.12321
1060	2	1.12224
51090	2	1.122
150381	2	1.12121
92211	2	1.12054
147727	2	1.12022
205327	2	1.12012
81892	1	1.11955
9508	1	1.1193
1594	1	1.11835
55791	4	1.10991
23421	1	1.1091
11213	4	1.10507
23137	3	1.1049
10692	1	1.10283
220963	3	1.10128
348980	2	1.09848
125893	1	1.09469
51495	1	1.09326
5570	1	1.09278
90333	1	1.09082
2861	2	1.08994
80343	2	1.08994
388939	1	1.08909
51616	3	1.08884
7673	1	1.08769
100500842	3	1.08721
23473	3	1.08492
2123	2	1.08378
342892	1	1.08314
64398	5	1.08296
648	6	1.082
100532731	6	1.082
150776	1	1.08
55627	1	1.08
163404	1	1.07629
29110	2	1.07013
7754	1	1.06804
494150	1	1.06473
117177	2	1.06364
114932	1	1.06331
406947	1	1.06242
114614	1	1.06242
54482	6	1.05961
3303	2	1.05662
3304	2	1.05662
9931	3	1.05531
7516	2	1.05528
23424	1	1.05217
55602	2	1.05127
26036	2	1.05006
387263	3	1.04634
9924	2	1.04349
394	3	1.04278
54443	1	1.04056
3757	1	1.03851
63979	2	1.03769
2058	3	1.03769
166378	2	1.037
100505984	2	1.03524
3694	2	1.03524
83759	2	1.03464
2968	1	1.0341
83539	1	1.03378
203569	1	1.03348
3612	1	1.03219
26996	2	1.03094
84722	1	1.0275
493861	2	1.0271
2664	1	1.02555
9770	5	1.02473
138151	3	1.0243
10224	2	1.02318
64328	1	1.02231
83657	1	1.02219
55161	5	1.02198
83548	4	1.02193
1981	2	1.01971
10210	5	1.01262
101929255	1	1.01085
10482	2	1.0107
23456	1	1.00867
8497	1	1.00769
6101	1	1.00765
4664	4	1.00742
1836	3	1.00553
79971	3	1.00505
100526832	4	1.00108
151230	5	1.00108
8481	2	1.00028

### Sheet: Cluster 2 - downregulated
ENTREZ	Number of datasets	max(|logFC|)
5375	2	4.57789
1116	3	3.46971
5630	2	3.2582
84873	1	3.08324
2171	3	2.78358
340156	3	2.58525
340146	1	2.55992
2170	5	2.48094
8781	3	2.26122
304	1	2.19961
3039	3	2.18823
3040	3	2.18823
5122	1	2.11024
8406	1	2.06209
1910	1	2.03552
113146	5	2.02952
9636	2	1.97263
7200	2	1.96716
6014	1	1.94781
22987	2	1.94174
101927647	2	1.91363
2849	2	1.90729
387914	2	1.88816
401190	2	1.88673
6382	5	1.86764
151636	1	1.86451
84634	2	1.85348
4282	2	1.84401
5100	1	1.83426
100885781	1	1.83065
79191	1	1.80773
84166	1	1.75079
11151	1	1.73432
201780	1	1.71966
79870	3	1.70824
3576	3	1.69818
348093	1	1.69363
340542	3	1.68733
39	2	1.67429
54914	2	1.64296
2876	1	1.64178
627	3	1.63527
2019	2	1.6179
1995	5	1.61265
56892	1	1.61045
5698	1	1.60542
11331	2	1.60297
642597	1	1.59205
102724587	1	1.58368
1959	1	1.58168
85442	4	1.57623
9168	2	1.57452
118427	1	1.49397
340419	1	1.48102
3642	3	1.47805
10379	2	1.46094
7450	3	1.44917
123	1	1.44367
10410	1	1.43327
326624	2	1.42913
64084	3	1.41936
81493	1	1.41379
10740	3	1.40955
100507043	1	1.40913
115827	1	1.40793
3976	2	1.40099
27255	1	1.39383
8320	1	1.38882
114134	2	1.38403
9114	1	1.37808
1173	1	1.37422
3925	3	1.36682
50	2	1.36648
6571	2	1.36549
11316	3	1.36446
339761	2	1.36036
871	2	1.35497
230	1	1.35227
5696	1	1.34617
81618	2	1.34418
374383	2	1.34094
5355	2	1.33863
10734	3	1.33731
390616	1	1.33684
100506606	1	1.33581
9891	1	1.33243
4835	1	1.31945
2555	4	1.31733
23362	3	1.31579
2745	2	1.29203
869	1	1.28669
129607	1	1.28137
23057	2	1.27812
147381	1	1.27452
4619	1	1.27068
54522	1	1.26989
54769	2	1.26901
100130894	1	1.25433
23359	2	1.25378
64838	4	1.24757
101928307	4	1.24631
1071	1	1.24566
3956	1	1.23818
8613	3	1.23381
8317	1	1.23294
55321	3	1.23218
387856	2	1.22198
1639	2	1.20998
9388	2	1.20593
284889	3	1.20529
196410	2	1.20338
37	1	1.1998
5297	3	1.19004
2597	4	1.18942
84969	2	1.18879
54187	2	1.18737
149111	2	1.18403
126308	2	1.18367
6860	1	1.18288
885	1	1.17792
57717	1	1.17712
389073	2	1.17483
221692	3	1.171
341019	3	1.16972
2195	1	1.1649
6181	3	1.16466
366	1	1.16124
9645	4	1.16027
8471	1	1.15735
163782	2	1.15597
342527	2	1.15017
10655	1	1.147
55666	3	1.14474
23207	4	1.14432
1973	2	1.14368
652966	2	1.14368
652965	2	1.14368
154761	1	1.14191
51024	1	1.13742
10594	1	1.13652
2173	2	1.13265
55646	2	1.13221
9672	1	1.12962
65265	1	1.1285
57522	1	1.12802
3156	3	1.12649
2254	4	1.12566
26059	1	1.12245
51428	2	1.12143
6307	2	1.11733
84968	2	1.11573
5121	2	1.11527
100616119	2	1.11243
154661	3	1.11188
55902	1	1.11098
337876	1	1.11064
2785	2	1.10999
92126	1	1.10859
376267	3	1.10832
84688	2	1.10632
101927253	2	1.1041
9783	5	1.10366
642273	1	1.102
284424	3	1.10076
83741	4	1.09992
79630	2	1.09696
441151	2	1.09579
149345	1	1.09382
23676	2	1.09004
5774	3	1.08997
91768	1	1.08852
645	2	1.08824
27111	2	1.08395
100528031	2	1.08395
4541	1	1.0831
11258	2	1.07426
494470	1	1.07411
653275	4	1.07319
1006	3	1.07288
51330	1	1.0675
51078	5	1.06667
8506	2	1.06588
286	3	1.06392
25875	2	1.06242
109	4	1.05985
80150	2	1.05807
2596	2	1.05618
2987	3	1.05612
23646	2	1.05586
216	1	1.05512
92856	3	1.05434
66008	2	1.05318
10574	2	1.05004
4293	3	1.04675
644596	1	1.04341
399668	1	1.04341
1284	3	1.04263
196463	3	1.04239
5243	2	1.04079
6366	1	1.03921
2557	3	1.03366
11328	3	1.03228
2687	2	1.03223
55806	5	1.03175
10781	1	1.02675
57172	2	1.02619
84964	2	1.02485
441733	1	1.02392
55094	2	1.02279
151473	2	1.02242
64420	1	1.02147
10900	1	1.01932
9052	3	1.019
6322	2	1.01752
78997	2	1.01749
51690	1	1.0154
4923	2	1.01507
3726	2	1.01505
5518	1	1.01431
692091	3	1.01336
170850	3	1.01292
8927	2	1.01102
4627	3	1.01059
1840	2	1.00736
114885	5	1.00342
84684	1	1.00333
23108	2	1.00143
645369	4	1.00113
140828	1	1.00108
